# Bacterial metabolism of tryptophan causes toxicity in *Caenorhabditis elegans* that is alleviated by sugar supplementation

**DOI:** 10.1101/2025.06.09.658597

**Authors:** Shivani Gahlot, Subodh, Jogender Singh

## Abstract

Tryptophan is an essential amino acid required not only for protein biosynthesis but also for the production of several physiologically important metabolites, including serotonin, kynurenine, and nicotinamide. Although dietary tryptophan is associated with various health benefits, excessive intake can result in adverse physiological effects. The specific tryptophan-derived metabolites responsible for such toxicity, however, remain incompletely characterized. Here, we investigate the mechanisms underlying tryptophan-induced toxicity in *Caenorhabditis elegans*. We observe that tryptophan concentrations of 1 mM or higher are highly toxic to *C. elegans*, blocking egg hatching. Notably, supplementation with various sugars, including glucose, fructose, mannose, galactose, rhamnose, and lactose, alleviates this toxicity. Genetic analyses reveal that host tryptophan metabolism is dispensable for the observed effects. Instead, bacterial metabolism, particularly the conversion of tryptophan to indole, is essential for mediating toxicity. Bacterial strains deficient in indole production abolished tryptophan-induced toxicity, and all sugars that conferred protection also suppressed bacterial indole synthesis. These findings demonstrate that tryptophan toxicity in *C. elegans* is primarily mediated by bacterial metabolism.
