## Supplementary material for "Bacterial metabolism of tryptophan causes toxicity in *Caenorhabditis elegans* that is alleviated by sugar supplementation": Table S3

### Sheet: Data information
						This table compares the overlap of genes upregulated upon Trp and Trp+Glucose exposure in N2 animals. Trp_unique genes are the genes that are exclusively upregulated upon Trp exposure Trp+Glucose_unique genes are the genes that are exclusively upregulated upon Trp+Glucose exposure Common genes are the genes that are upregulated upon exposure to both Trp and Trp+Glucose

### Sheet: Trp_unique
WormBase gene ID	Gene ID	Gene name	Fold change (Trp/Control)
WBGene00007232	C01G10.5	C01G10.5	#DIV/0!
WBGene00189995	C06E7.88	C06E7.88	#DIV/0!
WBGene00007865	C32H11.2	srz-15	#DIV/0!
WBGene00044024	C35A5.11	C35A5.11	#DIV/0!
WBGene00007948	C35A5.4	C35A5.4	#DIV/0!
WBGene00017094	E02C12.9	E02C12.9	#DIV/0!
WBGene00017205	F07C4.12	cest-29	#DIV/0!
WBGene00008809	F14F7.2	cyp-13A11	#DIV/0!
WBGene00005551	F33H12.2	sri-39	#DIV/0!
WBGene00005548	F33H12.5	sri-36	#DIV/0!
WBGene00005344	F37B4.1	srh-127	#DIV/0!
WBGene00018295	F41E6.14	oac-29	#DIV/0!
WBGene00200754	F45D3.12	F45D3.12	#DIV/0!
WBGene00019549	K09C4.4	K09C4.4	#DIV/0!
WBGene00010717	K09C8.7	K09C8.7	#DIV/0!
WBGene00013849	ZC84.6	ZC84.6	#DIV/0!
WBGene00009255	F29F11.2	ugt-34	12067.1
WBGene00017095	E02C12.10	E02C12.10	11179.8
WBGene00019471	K07C6.3	cyp-35B2	1363.23
WBGene00013493	Y70C5C.2	clec-9	1070.22
WBGene00010413	H25K10.4	H25K10.4	320.176
WBGene00077769	F33E2.10	F33E2.10	201.773
WBGene00003473	K11G9.6	mtl-1	168.046
WBGene00011042	R05H10.1	R05H10.1	154.398
WBGene00022267	Y73C8C.10	Y73C8C.10	126.088
WBGene00015045	B0213.16	cyp-34A10	121.972
WBGene00020898	T28D9.9	lido-16	120.509
WBGene00007682	C18D11.6	C18D11.6	116.088
WBGene00044514	R09E12.9	R09E12.9	115.404
WBGene00013900	ZC443.5	ugt-18	114.73
WBGene00020700	T22F3.11	T22F3.11	104.915
WBGene00018547	F47C12.2	clec-78	101.919
WBGene00009778	F46C5.1	F46C5.1	93.299
WBGene00020472	T13B5.5	lips-11	91.7253
WBGene00001065	EGAP7.1	dpy-3	90.1547
WBGene00004965	F48C1.7	spe-11	72.1851
WBGene00015598	C08E3.6	fbxa-163	71.8841
WBGene00020058	R13D11.4	R13D11.4	68.2825
WBGene00011321	T01C3.4	fil-1	62.62
WBGene00007992	C37A5.8	fipr-24	60.8929
WBGene00020648	T21D12.7	T21D12.7	55.5932
WBGene00006208	Y9C9A.3	str-163	52.9294
WBGene00016017	C23G10.11	C23G10.11	52.4609
WBGene00001756	F11G11.1	gst-8	50.849
WBGene00021513	Y41D4B.6	Y41D4B.6	49.9587
WBGene00001158	F01G10.3	ech-9	49.2201
WBGene00009805	F47B8.4	F47B8.4	47.7117
WBGene00009600	F40G12.5	F40G12.5	45.8792
WBGene00015388	C03F11.2	C03F11.2	45.8321
WBGene00015906	C17E7.13	C17E7.13	45.4653
WBGene00018931	F56B3.7	ugt-52	42.7977
WBGene00001069	F46C8.6	dpy-7	42.0206
WBGene00045415	Y43F8B.15	Y43F8B.15	40.3977
WBGene00009811	F47B8.10	F47B8.10	39.9453
WBGene00044383	T05A7.11	T05A7.11	38.8042
WBGene00010746	K10D11.2	K10D11.2	38.129
WBGene00003717	T13F3.3	nhr-127	35.4771
WBGene00021580	Y46C8AL.2	clec-174	35.3974
WBGene00010791	K12G11.4	sodh-2	35.0373
WBGene00015046	B0213.17	nlp-34	34.9968
WBGene00012914	Y46G5A.24	bcmo-1	34.2054
WBGene00045248	ZK180.7	ZK180.7	31.8629
WBGene00021585	Y46C8AL.8	clec-74	30.9799
WBGene00017838	F26G1.2	F26G1.2	30.3689
WBGene00000972	K10H10.3	dhs-8	30.145
WBGene00013586	Y80D3A.8	Y80D3A.8	27.8038
WBGene00015597	C08E3.5	fbxa-162	27.5126
WBGene00019235	H23N18.4	ugt-67	27.1673
WBGene00005655	K11D12.3	srr-4	26.3679
WBGene00018647	F49F1.7	F49F1.7	26.3619
WBGene00001753	R03D7.6	gst-5	26.0354
WBGene00012629	Y38H6C.17	slc-36.3	25.7383
WBGene00001108	H02I12.4	dsl-6	24.8571
WBGene00017637	F20D6.8	F20D6.8	24.4432
WBGene00004219	C45B2.7	ptr-4	24.2061
WBGene00009226	F28G4.1	cyp-37B1	24.2055
WBGene00007810	C29F7.1	C29F7.1	23.7311
WBGene00020774	T24E12.5	T24E12.5	23.4166
WBGene00015019	B0205.4	B0205.4	22.8739
WBGene00001210	K11G9.4	egl-46	22.5684
WBGene00005657	C13D9.1	srr-6	22.4635
WBGene00001858	C01B10.5	hil-7	22.412
WBGene00016845	C50F7.5	C50F7.5	22.0171
WBGene00013498	Y70G10A.2	Y70G10A.2	21.7766
WBGene00009948	F52H3.6	F52H3.6	21.4964
WBGene00004224	F55F8.1	ptr-10	20.7246
WBGene00009178	F26H9.8	uggt-2	20.5188
WBGene00006778	F58E6.10	unc-42	20.3196
WBGene00019272	H42K12.3	H42K12.3	19.9183
WBGene00004155	W01C9.3	pqn-73	19.6959
WBGene00015089	B0252.5	B0252.5	19.6739
WBGene00007416	C07E3.5	ceh-57	19.5496
WBGene00020587	T19H12.1	ugt-9	19.3314
WBGene00018430	F44E7.8	nhr-142	19.178
WBGene00020194	T03G6.1	T03G6.1	19.09
WBGene00011002	R04B5.3	nhr-205	19.0877
WBGene00012398	Y6E2A.4	Y6E2A.4	18.9912
WBGene00017341	F10D7.4	F10D7.4	18.5446
WBGene00002051	F52E10.5	ifa-3	18.3184
WBGene00007203	B0564.3	best-1	17.9669
WBGene00012255	W04G3.1	lpr-6	17.9526
WBGene00017146	EGAP1.1	EGAP1.1	17.9437
WBGene00000272	F56A3.5	bro-1	17.4566
WBGene00017510	F16B4.9	nhr-178	17.3976
WBGene00009750	F46A8.7	F46A8.7	17.2148
WBGene00011643	T09B9.2	slc-17.9	17.1544
WBGene00019234	H23N18.3	ugt-8	17.0987
WBGene00015225	B0507.8	B0507.8	16.8987
WBGene00022807	ZK697.7	srab-25	16.8691
WBGene00000928	M03A1.7	dao-2	16.7863
WBGene00009653	F43D9.1	F43D9.1	16.7609
WBGene00015781	C14F11.6	rml-3	16.6804
WBGene00018803	F54D10.2	fbxa-24	16.5568
WBGene00018352	F42G2.3	fbxc-20	16.3097
WBGene00014755	F40F12.8	F40F12.8	16.2072
WBGene00077689	Y105E8A.34	Y105E8A.34	16.1124
WBGene00004231	Y18D10A.7	ptr-17	16.0225
WBGene00021525	Y41D4B.26	cpg-24	15.6247
WBGene00015993	C18H7.1	C18H7.1	15.1988
WBGene00013155	Y53F4B.8	Y53F4B.8	15.1652
WBGene00020063	R13D11.10	R13D11.10	15.0614
WBGene00021371	Y37E11AR.4	nape-1	14.9655
WBGene00044206	T26H5.9	T26H5.9	14.9318
WBGene00016281	C31B8.4	pals-32	14.906
WBGene00011821	T18D3.3	cdf-2	14.8217
WBGene00008516	F02C12.2	F02C12.2	14.8106
WBGene00006623	K07B1.1	try-5	14.7379
WBGene00000220	K08F8.2	atf-2	14.2021
WBGene00050899	T10C6.15	T10C6.15	14.0284
WBGene00017529	F16G10.15	F16G10.15	13.9063
WBGene00011213	R10E8.8	R10E8.8	13.8953
WBGene00015381	C03B1.13	C03B1.13	13.8218
WBGene00012256	W04G3.2	lpr-5	13.597
WBGene00005832	C25F9.1	srw-85	13.5241
WBGene00023407	F56D1.6	cex-1	13.2621
WBGene00022814	ZK742.4	ZK742.4	13.2225
WBGene00019782	M60.7	M60.7	13.0995
WBGene00017438	F13H8.5	F13H8.5	13.0194
WBGene00019520	K08B12.1	K08B12.1	12.9254
WBGene00011733	T12D8.5	T12D8.5	12.8017
WBGene00020057	R13D11.3	R13D11.3	12.6986
WBGene00022314	Y77E11A.14	spp-31	12.4824
WBGene00044772	T23E7.6	T23E7.6	12.3169
WBGene00010857	M04C9.2	M04C9.2	12.2745
WBGene00017340	F10D7.3	F10D7.3	11.9274
WBGene00018731	F53A9.8	F53A9.8	11.6715
WBGene00021587	Y46C8AR.1	clec-76	11.6242
WBGene00013852	ZC101.3	hhat-1	11.6127
WBGene00003725	VC5.5	nhr-135	11.5752
WBGene00011948	T23F1.5	rocf-1	11.3353
WBGene00013145	Y53C12B.6	cutl-2	11.282
WBGene00010795	M01A8.1	M01A8.1	11.2726
WBGene00004963	C17D12.6	spe-9	11.1782
WBGene00020260	T05E7.4	T05E7.4	11.1355
WBGene00017937	F30H5.3	F30H5.3	11.1197
WBGene00011838	T19C4.1	T19C4.1	11.0657
WBGene00021167	Y5H2B.5	cyp-32B1	11.0229
WBGene00004004	C54D1.1	pgp-10	10.8751
WBGene00008584	F08G5.6	irg-4	10.8207
WBGene00021610	Y46H3D.6	nhr-237	10.7759
WBGene00008851	F15B9.8	F15B9.8	10.7153
WBGene00044728	Y53F4B.45	Y53F4B.45	10.6146
WBGene00018256	F41A4.1	cutl-28	10.3463
WBGene00015709	C12D5.7	cyp-33A1	10.2945
WBGene00008047	C40H5.4	lact-7	10.2782
WBGene00011190	R10D12.9	swt-6	10.2325
WBGene00006890	K07E3.8	vem-1	10.17
WBGene00018418	F44E2.4	F44E2.4	10.1183
WBGene00010573	K04H4.2	chtb-1	10.0112
WBGene00012531	Y32F6B.1	Y32F6B.1	10.0015
WBGene00008591	F08H9.3	F08H9.3	9.97503
WBGene00004008	F22E10.3	pgp-14	9.82732
WBGene00044761	Y82E9BR.23	pals-19	9.76292
WBGene00008334	C55A6.5	sdz-8	9.7164
WBGene00001500	C54F6.14	ftn-1	9.6303
WBGene00010707	K09A11.4	cyp-14A3	9.62325
WBGene00001769	ZK697.6	gst-21	9.58778
WBGene00008255	C51E3.10	C51E3.10	9.54416
WBGene00010019	F54B8.4	F54B8.4	9.48279
WBGene00010310	F59B2.8	F59B2.8	9.39812
WBGene00009957	F53B2.8	F53B2.8	9.31896
WBGene00018965	F56D2.3	F56D2.3	9.23639
WBGene00021583	Y46C8AL.5	clec-72	9.23343
WBGene00021862	Y54F10BM.7	fbxa-48	9.23039
WBGene00011517	T06C12.10	cgt-1	9.22512
WBGene00011099	R07B7.15	nhr-208	9.20836
WBGene00017154	F01E11.1	ugt-57	9.17609
WBGene00019154	H04M03.4	glf-1	9.16488
WBGene00014173	ZK970.7	ZK970.7	9.1596
WBGene00012257	W04G3.3	lpr-4	8.96651
WBGene00020976	W03B1.7	oac-51	8.94261
WBGene00011894	T21C9.8	ttr-23	8.87551
WBGene00019113	F59E11.7	F59E11.7	8.7157
WBGene00009110	F25D1.5	F25D1.5	8.71552
WBGene00007957	C35C5.8	C35C5.8	8.71409
WBGene00013898	ZC443.3	ZC443.3	8.69605
WBGene00007866	C32H11.3	C32H11.3	8.62572
WBGene00044901	Y41G9A.10	Y41G9A.10	8.47667
WBGene00013859	ZC247.1	ZC247.1	8.4395
WBGene00012939	Y47D3B.1	subs-4	8.42439
WBGene00010752	K10G4.3	K10G4.3	8.3587
WBGene00007460	C08F11.13	C08F11.13	8.32033
WBGene00017382	F11D5.5	F11D5.5	8.22804
WBGene00019284	K01A2.10	K01A2.10	8.19137
WBGene00018750	F53C3.6	F53C3.6	8.17345
WBGene00017515	F16F9.4	F16F9.4	8.07933
WBGene00010706	K09A11.3	cyp-14A2	8.07693
WBGene00044342	T05B11.7	T05B11.7	7.92287
WBGene00044417	C08F1.11	C08F1.11	7.90848
WBGene00001824	F13D11.2	hbl-1	7.61251
WBGene00015139	B0310.3	B0310.3	7.57885
WBGene00012144	T28H10.3	lgmn-1	7.41874
WBGene00006666	F20A1.7	twk-11	7.39758
WBGene00009903	F49E12.10	F49E12.10	7.39554
WBGene00016013	C23G10.6	ugt-66	7.38189
WBGene00017754	F23F12.8	chtb-2	7.37921
WBGene00010375	H09F14.1	H09F14.1	7.34011
WBGene00011328	T01D3.3	T01D3.3	7.27531
WBGene00020699	T22F3.10	T22F3.10	7.11075
WBGene00021491	Y40B10A.6	comt-4	7.10827
WBGene00016106	C25F6.7	itm-2	7.08429
WBGene00021880	Y54G2A.15	Y54G2A.15	6.95535
WBGene00003996	C34G6.4	pgp-2	6.93697
WBGene00019518	K08B5.1	K08B5.1	6.91033
WBGene00019094	F59A7.7	F59A7.7	6.88306
WBGene00011100	R07B7.16	nhr-209	6.86643
WBGene00006538	B0272.1	tbb-4	6.86466
WBGene00009503	F37A8.5	F37A8.5	6.84722
WBGene00007351	C05G5.5	C05G5.5	6.83632
WBGene00015369	C03A7.11	ugt-51	6.81378
WBGene00008992	F21A3.2	F21A3.2	6.7961
WBGene00018971	F56D6.2	clec-67	6.76752
WBGene00006650	F09E10.11	tts-1	6.67438
WBGene00019965	R08F11.1	R08F11.1	6.66017
WBGene00014836	T09F5.12	T09F5.12	6.66002
WBGene00017432	F13H6.4	F13H6.4	6.63569
WBGene00010893	M28.1	cutl-9	6.58982
WBGene00007174	B0395.2	mboa-1	6.57046
WBGene00022307	Y77E11A.2	nadk-1	6.56459
WBGene00007807	C29F3.7	C29F3.7	6.5552
WBGene00010898	M28.7	nphp-1	6.53003
WBGene00021369	Y37E11AR.2	siah-1	6.51388
WBGene00016883	C52E2.4	C52E2.4	6.4746
WBGene00011494	T05F1.9	T05F1.9	6.46116
WBGene00020137	T01B10.5	T01B10.5	6.42159
WBGene00045338	M01B2.13	M01B2.13	6.41792
WBGene00000039	C42D8.5	acn-1	6.40025
WBGene00001475	F15B9.7	fmi-1	6.3858
WBGene00013388	Y62F5A.10	Y62F5A.10	6.3586
WBGene00019717	M01H9.1	trx-3	6.3512
WBGene00011004	R04B5.6	R04B5.6	6.33204
WBGene00001076	F54D8.1	dpy-17	6.30925
WBGene00021279	Y23H5B.8	Y23H5B.8	6.30164
WBGene00019751	M03D4.4	M03D4.4	6.2816
WBGene00020626	T20F5.4	T20F5.4	6.27115
WBGene00009724	F45D3.4	F45D3.4	6.18857
WBGene00000469	ZK909.4	ces-2	6.14982
WBGene00011799	T16G1.5	T16G1.5	6.10946
WBGene00011129	R07H5.9	R07H5.9	6.09978
WBGene00003774	F07F6.6	nmr-1	6.09534
WBGene00022353	Y82E9BR.21	pals-18	6.07498
WBGene00044631	F55A11.5	bus-18	6.07231
WBGene00021095	W08F4.6	mlt-8	6.05206
WBGene00019699	M01D1.2	math-34	6.04774
WBGene00008368	D1053.3	D1053.3	6.02818
WBGene00017961	F31F4.12	nhr-180	6.00354
WBGene00006628	C02F5.11	tsp-2	5.98342
WBGene00022260	Y73C8B.3	Y73C8B.3	5.96726
WBGene00003409	E03G2.2	mrp-3	5.959
WBGene00013484	Y69H2.9	Y69H2.9	5.94078
WBGene00020326	T07H3.3	math-38	5.92161
WBGene00011097	R07B7.13	nhr-206	5.90916
WBGene00010835	M03B6.3	M03B6.3	5.88417
WBGene00019818	R02C2.7	R02C2.7	5.77963
WBGene00018215	F39H12.4	igcm-1	5.73016
WBGene00002069	C04F12.3	ikb-1	5.59798
WBGene00003561	F02E8.6	ncr-1	5.57965
WBGene00010825	M01G12.14	M01G12.14	5.57158
WBGene00016332	C32F10.4	C32F10.4	5.56081
WBGene00016841	C50F2.8	magu-3	5.55768
WBGene00015476	C05D9.9	C05D9.9	5.54616
WBGene00003652	Y67A6A.2	nhr-62	5.54193
WBGene00017048	D2021.4	D2021.4	5.49448
WBGene00009428	F35E12.4	F35E12.4	5.48739
WBGene00194695	B0462.5	B0462.5	5.44366
WBGene00020800	T25D10.2	zig-10	5.44356
WBGene00007368	C06B8.2	C06B8.2	5.43507
WBGene00006681	F46A9.3	twk-29	5.43455
WBGene00013836	ZC47.3	fbxa-29	5.43258
WBGene00008234	C50F4.9	C50F4.9	5.41548
WBGene00007748	C26E1.2	C26E1.2	5.41486
WBGene00010935	M163.1	M163.1	5.41023
WBGene00001391	K01A2.2	far-7	5.40484
WBGene00007999	C38C6.6	tag-297	5.39865
WBGene00008760	F13E9.11	F13E9.11	5.31231
WBGene00018716	F52H2.4	F52H2.4	5.25467
WBGene00015934	C17H12.9	ceh-48	5.22189
WBGene00007398	C07A4.3	C07A4.3	5.19596
WBGene00016133	C26B9.3	C26B9.3	5.19587
WBGene00013962	ZK287.1	ZK287.1	5.18859
WBGene00015220	B0507.3	B0507.3	5.18824
WBGene00010931	M162.5	M162.5	5.12004
WBGene00008954	F19C6.5	F19C6.5	5.1124
WBGene00003635	F16H11.5	nhr-45	5.10846
WBGene00001480	H24K24.5	fmo-5	5.0904
WBGene00007813	C29F7.6	jmjd-3.3	5.06985
WBGene00012610	Y38F1A.8	Y38F1A.8	5.06288
WBGene00016984	C56G3.1	npr-8	5.03677
WBGene00017427	F13D11.1	acp-5	5.02305
WBGene00007916	C34C6.3	C34C6.3	4.98921
WBGene00009729	F45E10.2	F45E10.2	4.985
WBGene00009429	F35E12.5	irg-5	4.95275
WBGene00017865	F27D9.7	F27D9.7	4.92738
WBGene00018729	F53A9.6	F53A9.6	4.92667
WBGene00008799	F14E5.1	F14E5.1	4.89988
WBGene00010262	F58E10.7	droe-4	4.84679
WBGene00018738	F53B1.6	swip-10	4.83007
WBGene00010980	R02D5.7	R02D5.7	4.82894
WBGene00014089	ZK822.1	ZK822.1	4.8048
WBGene00019329	K02F3.6	ceeh-1	4.78107
WBGene00007908	C34B4.3	C34B4.3	4.76485
WBGene00010125	F55G11.5	dod-22	4.75957
WBGene00015947	C18A11.1	C18A11.1	4.74924
WBGene00011330	T01D3.6	T01D3.6	4.74062
WBGene00002983	C54G7.3	lgx-1	4.73559
WBGene00008335	C55A6.6	C55A6.6	4.73327
WBGene00021611	Y46H3D.7	nhr-238	4.72828
WBGene00019741	M02H5.3	nhr-201	4.71386
WBGene00009935	F52E10.4	F52E10.4	4.69539
WBGene00012825	Y43F8C.3	Y43F8C.3	4.67447
WBGene00003571	C07A9.4	ncx-6	4.66469
WBGene00011684	T10B10.8	T10B10.8	4.63862
WBGene00004048	K04B12.1	plx-2	4.6019
WBGene00021898	Y54G2A.36	Y54G2A.36	4.59582
WBGene00015227	B0507.10	ddn-1	4.59057
WBGene00006818	C30A5.7	unc-86	4.55553
WBGene00010985	R03A10.5	R03A10.5	4.51528
WBGene00012444	Y15E3A.5	Y15E3A.5	4.51026
WBGene00019285	K01A2.11	cbn-1	4.50437
WBGene00019645	K11D12.5	swt-7	4.50039
WBGene00013905	ZC455.5	ugt-4	4.47916
WBGene00007336	C05C12.4	C05C12.4	4.47033
WBGene00012783	Y43C5A.3	Y43C5A.3	4.43735
WBGene00022441	Y110A2AL.4	Y110A2AL.4	4.42685
WBGene00002188	ZC416.4	kgb-2	4.42484
WBGene00000448	K12H4.1	pros-1	4.39728
WBGene00003740	T24D8.5	nlp-2	4.39179
WBGene00050927	B0250.12	B0250.12	4.36895
WBGene00022591	ZC328.1	cuti-1	4.36887
WBGene00195186	F19G12.10	F19G12.10	4.36199
WBGene00011824	T18D3.7	tsct-1	4.33944
WBGene00016866	C52B9.3	coel-1	4.32
WBGene00022382	Y94H6A.10	Y94H6A.10	4.31703
WBGene00011737	T12G3.1	sqst-1	4.31203
WBGene00007764	C27B7.7	C27B7.7	4.29353
WBGene00013515	Y73F4A.2	Y73F4A.2	4.27625
WBGene00009660	F43G6.8	F43G6.8	4.27561
WBGene00003697	C33G8.11	nhr-107	4.27139
WBGene00003632	C33G8.6	nhr-42	4.24598
WBGene00019318	K02E10.4	K02E10.4	4.23315
WBGene00007958	C35C5.9	C35C5.9	4.2315
WBGene00003617	F44C8.3	nhr-18	4.2046
WBGene00022010	Y59H11AR.2	catp-7	4.19038
WBGene00021909	Y55B1BL.1	Y55B1BL.1	4.17112
WBGene00016884	C52E2.5	C52E2.5	4.17065
WBGene00022487	Y119D3B.9	fbxa-21	4.15526
WBGene00009102	F25B3.5	F25B3.5	4.1328
WBGene00010475	K01F9.2	K01F9.2	4.13128
WBGene00010738	K10D3.4	K10D3.4	4.10968
WBGene00013295	Y57G11B.2	Y57G11B.2	4.10794
WBGene00022076	Y69A2AR.5	daao-1	4.09868
WBGene00009292	F31D4.5	F31D4.5	4.08216
WBGene00019525	K08D9.4	K08D9.4	4.06033
WBGene00000170	C01G6.1	aqp-2	4.05325
WBGene00010977	R02D5.3	R02D5.3	4.03762
WBGene00010453	K01B6.1	fozi-1	4.00278
WBGene00001123	C43C3.3	dyf-7	3.98417
WBGene00014159	ZK938.2	arrd-4	3.95302
WBGene00017834	F26F12.3	F26F12.3	3.94435
WBGene00013755	Y113G7B.3	fbxa-115	3.94197
WBGene00003388	F32A11.6	moe-3	3.92044
WBGene00001476	K08C7.2	fmo-1	3.91604
WBGene00018696	F52E1.8	pho-6	3.91149
WBGene00018333	F42A9.4	cyp-33E3	3.90983
WBGene00011830	T19B10.1	cyp-29A2	3.90013
WBGene00044770	C53C11.5	C53C11.5	3.8798
WBGene00010039	F54C8.6	F54C8.6	3.87444
WBGene00002087	ZK75.1	ins-4	3.85145
WBGene00001091	C01B10.1	drh-2	3.83321
WBGene00044509	K07H8.12	K07H8.12	3.81779
WBGene00017262	F08F3.4	F08F3.4	3.81658
WBGene00044073	C34H4.3	tag-244	3.7997
WBGene00007170	B0393.5	B0393.5	3.77275
WBGene00044079	C34E11.3	tag-241	3.76705
WBGene00007691	C23H4.2	cest-8	3.75345
WBGene00013080	Y51A2D.13	Y51A2D.13	3.7491
WBGene00020740	T23F4.2	T23F4.2	3.7444
WBGene00077443	Y71A12B.19	Y71A12B.19	3.70157
WBGene00007060	T26A5.1	wht-6	3.69392
WBGene00004898	F23H12.1	snb-2	3.6832
WBGene00001072	T14B4.7	dpy-10	3.67995
WBGene00003682	Y41D4B.8	nhr-92	3.67749
WBGene00015356	C02F12.7	tag-278	3.67611
WBGene00002184	C47D12.7	kel-1	3.67398
WBGene00019426	K06A1.3	cutl-16	3.67153
WBGene00044481	ZK185.5	ZK185.5	3.66968
WBGene00008439	DY3.6	mfb-1	3.66845
WBGene00003878	F56F4.5	pept-3	3.65649
WBGene00003562	F09G8.4	ncr-2	3.65394
WBGene00003721	T01G6.2	nhr-131	3.65305
WBGene00017814	F26A10.2	F26A10.2	3.65179
WBGene00004222	F44F4.4	ptr-8	3.65167
WBGene00016135	C26B9.6	C26B9.6	3.64957
WBGene00013585	Y80D3A.5	cyp-42A1	3.63927
WBGene00019902	R05G6.10	R05G6.10	3.63557
WBGene00002232	F11A6.1	kpc-1	3.62992
WBGene00002013	F38E11.2	hsp-12.6	3.62608
WBGene00006575	F13B10.1	tir-1	3.61145
WBGene00018346	F42C5.4	F42C5.4	3.61143
WBGene00006970	F28F9.1	zag-1	3.58862
WBGene00021529	Y41G9A.5	Y41G9A.5	3.57866
WBGene00000188	F19H8.3	arl-3	3.57323
WBGene00007749	C26E1.3	ceh-79	3.55901
WBGene00008744	F13D12.10	F13D12.10	3.5479
WBGene00007317	C05A9.2	C05A9.2	3.54551
WBGene00011429	T04C12.7	T04C12.7	3.54176
WBGene00006705	Y94H6A.6	ubc-8	3.535
WBGene00021589	Y46D2A.1	Y46D2A.1	3.52801
WBGene00044068	ZK867.1	syd-9	3.52726
WBGene00015692	C10H11.3	ugt-25	3.51826
WBGene00021412	Y38C9B.1	cyp-29A3	3.51188
WBGene00021415	Y38F2AL.1	nsy-4	3.50071
WBGene00018384	F43C11.7	F43C11.7	3.48635
WBGene00004221	C54A12.1	ptr-6	3.4801
WBGene00014138	ZK896.7	clec-186	3.47931
WBGene00010660	K08D8.6	K08D8.6	3.47568
WBGene00004210	Y110A2AL.8	ptc-3	3.47388
WBGene00019300	K02D7.5	swt-1	3.46929
WBGene00017785	F25E5.4	F25E5.4	3.46906
WBGene00018274	F41C3.8	F41C3.8	3.46502
WBGene00019612	K10B3.6	gpcp-1	3.45649
WBGene00015729	C13A10.2	C13A10.2	3.45318
WBGene00019436	K06A9.2	K06A9.2	3.43214
WBGene00015471	C05D9.2	lmp-2	3.43197
WBGene00018033	F35B3.7	F35B3.7	3.42872
WBGene00009304	F32A7.3	eva-1	3.42304
WBGene00021019	W04B5.2	W04B5.2	3.41056
WBGene00017361	F10E9.12	F10E9.12	3.40857
WBGene00009803	F47B8.2	F47B8.2	3.39268
WBGene00016903	C53D5.2	marc-4	3.37802
WBGene00016456	C35E7.4	C35E7.4	3.3676
WBGene00016330	C32E12.4	C32E12.4	3.36312
WBGene00020335	T08A9.2	ttr-30	3.35592
WBGene00003968	T14F9.4	peb-1	3.35286
WBGene00015350	C02F5.7	fbxl-1	3.35023
WBGene00009741	F45H10.4	drr-1	3.34589
WBGene00020947	W02F12.2	W02F12.2	3.3424
WBGene00023415	F16C3.3	F16C3.3	3.3275
WBGene00015352	C02F5.12	C02F5.12	3.32036
WBGene00009349	F32H5.3	F32H5.3	3.31752
WBGene00006649	F08F1.8	tth-1	3.3154
WBGene00011578	T07D4.1	npr-20	3.31182
WBGene00003681	Y15E3A.1	nhr-91	3.30294
WBGene00003844	K11C4.4	odc-1	3.29476
WBGene00011108	R07E3.7	R07E3.7	3.29211
WBGene00016207	C29E4.10	C29E4.10	3.28573
WBGene00013875	ZC376.3	cest-2.1	3.28048
WBGene00016500	C37C3.8	memo-1	3.26645
WBGene00011727	T12A7.6	T12A7.6	3.21801
WBGene00016407	C34D10.2	unk-1	3.21222
WBGene00001577	T12A7.1	gem-4	3.20431
WBGene00009291	F31D4.4	clec-264	3.20269
WBGene00022727	ZK381.5	prkl-1	3.19996
WBGene00012196	W02A11.8	bath-35	3.19751
WBGene00020135	T01B6.3	aakg-4	3.19504
WBGene00023501	F11E6.11	F11E6.11	3.19473
WBGene00020419	T10E9.9	acdh-4	3.18888
WBGene00018304	F41G3.12	agr-1	3.18438
WBGene00000951	K03B8.9	deg-3	3.17904
WBGene00017108	E03E2.1	cyp-43A1	3.1752
WBGene00010001	F53F8.4	F53F8.4	3.16811
WBGene00000453	W05E10.3	ceh-32	3.16396
WBGene00003593	F42A10.2	nfm-1	3.16369
WBGene00014820	R09B3.6	R09B3.6	3.16333
WBGene00001517	C15B12.5	gar-1	3.16184
WBGene00013008	Y48E1B.9	clec-146	3.15023
WBGene00017582	F18G5.6	F18G5.6	3.13772
WBGene00014233	ZK1128.7	ZK1128.7	3.13278
WBGene00004878	Y69A2AR.4	smf-3	3.12067
WBGene00020909	W01A11.1	W01A11.1	3.11322
WBGene00021469	Y39G10AR.11	Y39G10AR.11	3.11157
WBGene00015859	C16D9.4	C16D9.4	3.11116
WBGene00011337	T01G1.2	T01G1.2	3.10808
WBGene00016262	C30F12.3	C30F12.3	3.10636
WBGene00019466	K07B1.6	tos-1	3.09835
WBGene00011522	T06D8.1	srap-1	3.08472
WBGene00009393	F35C5.5	clec-62	3.08364
WBGene00001852	C30G7.1	hil-1	3.07804
WBGene00022180	Y71H2AM.15	Y71H2AM.15	3.06996
WBGene00017381	F11D5.3	ddr-2	3.06282
WBGene00013899	ZC443.4	ZC443.4	3.05636
WBGene00019885	R05D8.7	R05D8.7	3.04915
WBGene00008392	D1086.5	D1086.5	3.04375
WBGene00007121	B0250.4	B0250.4	3.04218
WBGene00006662	F22B7.7	twk-7	3.03254
WBGene00045255	Y41D4B.27	nhr-146	3.02066
WBGene00010747	K10D11.3	K10D11.3	3.01976
WBGene00018607	F48E3.8	chts-1	3.01248
WBGene00013124	Y52B11A.4	Y52B11A.4	3.00676
WBGene00008366	D1046.5	tpra-1	3.00221
WBGene00016425	C34H4.2	C34H4.2	3.0017
WBGene00009380	F34H10.3	F34H10.3	2.99423
WBGene00001439	F26D12.1	fkh-7	2.99091
WBGene00022633	ZC581.3	ZC581.3	2.9896
WBGene00010906	M88.3	M88.3	2.98709
WBGene00001570	F58A4.11	gei-13	2.98299
WBGene00043983	C39D10.11	C39D10.11	2.97926
WBGene00000558	R09B5.9	cnc-4	2.97137
WBGene00077525	C41G7.8	C41G7.8	2.94823
WBGene00044500	T19E7.6	T19E7.6	2.94431
WBGene00015286	C01B12.3	best-3	2.93813
WBGene00022538	ZC190.4	ZC190.4	2.93449
WBGene00009389	F35B12.10	F35B12.10	2.92866
WBGene00018758	F53E10.1	F53E10.1	2.92285
WBGene00020401	T10B11.5	T10B11.5	2.91965
WBGene00020188	T03F1.6	T03F1.6	2.90726
WBGene00003607	F33D4.1	nhr-8	2.90429
WBGene00003628	C07A12.3	nhr-35	2.89077
WBGene00004228	R09H10.4	ptr-14	2.88854
WBGene00009657	F43G6.4	F43G6.4	2.87976
WBGene00002222	F20C5.2	klp-11	2.87448
WBGene00021237	Y20F4.2	crtc-1	2.87303
WBGene00003516	C43E11.6	nab-1	2.86842
WBGene00003480	F54H5.4	klf-3	2.84697
WBGene00014206	ZK1058.6	nit-1	2.83853
WBGene00008779	F14B4.1	F14B4.1	2.83752
WBGene00007414	C07E3.3	C07E3.3	2.83261
WBGene00006372	F48F7.2	syx-2	2.83074
WBGene00010742	K10D6.2	clc-6	2.82856
WBGene00003597	F54G8.4	nhl-1	2.82799
WBGene00009394	F35C5.6	clec-63	2.82447
WBGene00009953	F53A2.9	F53A2.9	2.81695
WBGene00008563	F07H5.13	F07H5.13	2.81683
WBGene00007765	C27B7.9	C27B7.9	2.81669
WBGene00017692	F22B7.1	F22B7.1	2.81524
WBGene00007900	C33D9.6	C33D9.6	2.80349
WBGene00019789	M116.2	M116.2	2.80227
WBGene00021741	Y50D4B.2	Y50D4B.2	2.77966
WBGene00009450	F35H8.6	ugt-58	2.77712
WBGene00017563	F18C5.10	F18C5.10	2.76946
WBGene00011995	T24F1.3	rsf-1	2.76513
WBGene00019742	M02H5.4	nhr-202	2.76148
WBGene00002233	C25B8.1	kqt-1	2.74327
WBGene00000966	F55A12.4	dhs-2	2.74222
WBGene00003634	T19A5.4	nhr-44	2.74058
WBGene00044283	ZK867.3	spp-22	2.73896
WBGene00018860	F55A4.8	vpat-1	2.73877
WBGene00017303	F09F7.6	F09F7.6	2.73589
WBGene00011514	T06C12.5	fbxa-198	2.72269
WBGene00014051	ZK669.1	spv-1	2.71182
WBGene00022593	ZC328.3	ZC328.3	2.70945
WBGene00000546	Y77E11A.10	clp-6	2.70776
WBGene00008971	F20C5.6	F20C5.6	2.70346
WBGene00008425	D2045.8	D2045.8	2.70043
WBGene00019477	K07C11.4	cest-17	2.68956
WBGene00002265	F52H3.7	lec-2	2.67841
WBGene00013135	Y53C10A.4	rga-2	2.67027
WBGene00000516	T05A6.1	cki-1	2.66933
WBGene00010790	K12G11.3	adh-1	2.66647
WBGene00015541	C06E7.4	C06E7.4	2.66496
WBGene00004119	F21C10.8	pqn-31	2.6617
WBGene00019166	H06H21.10	tat-2	2.65956
WBGene00003822	F59A6.1	nsy-1	2.65949
WBGene00000086	C02H7.3	aex-3	2.65695
WBGene00003553	C17G1.6	nas-37	2.65386
WBGene00017480	F15B10.1	nstp-2	2.65298
WBGene00012107	T27F6.8	T27F6.8	2.65076
WBGene00003689	M02H5.1	nhr-99	2.64695
WBGene00001366	C33D9.1	exc-5	2.64296
WBGene00001523	M05D6.7	gbh-2	2.64198
WBGene00006844	D1081.2	unc-120	2.6331
WBGene00002163	C54D1.3	ist-1	2.63177
WBGene00019748	M03A8.2	atg-2	2.62741
WBGene00015115	B0286.1	B0286.1	2.6274
WBGene00000397	F08B4.2	cdh-5	2.62679
WBGene00015740	C13E3.1	C13E3.1	2.61696
WBGene00021531	Y42G9A.1	Y42G9A.1	2.61374
WBGene00002263	K08H10.1	lea-1	2.60942
WBGene00008239	C50H2.1	fshr-1	2.60738
WBGene00007395	C06H5.7	dcar-1	2.5971
WBGene00019170	H06I04.6	H06I04.6	2.59572
WBGene00019730	M02D8.4	asns-2	2.59525
WBGene00008564	F08A8.1	acox-1.1	2.59326
WBGene00019878	R05D3.3	R05D3.3	2.58032
WBGene00015067	B0238.1	cest-35.1	2.57562
WBGene00008031	C39E9.7	C39E9.7	2.5719
WBGene00013540	Y75B8A.3	cest-12	2.56355
WBGene00006923	F08B1.1	vhp-1	2.5601
WBGene00008019	C38H2.2	C38H2.2	2.55824
WBGene00016417	C34F11.8	C34F11.8	2.55222
WBGene00012850	Y44A6C.1	Y44A6C.1	2.54001
WBGene00020735	T23F2.2	T23F2.2	2.53802
WBGene00010328	F59C6.11	F59C6.11	2.53608
WBGene00018225	F40B5.1	nep-14	2.53526
WBGene00004321	F54E7.7	rcan-1	2.53322
WBGene00007848	C31E10.7	cytb-5.1	2.53282
WBGene00008886	F16C3.2	F16C3.2	2.53263
WBGene00007103	B0024.14	crm-1	2.53118
WBGene00010540	K03H1.5	K03H1.5	2.53072
WBGene00000485	F18C12.1	che-3	2.52801
WBGene00008130	C47B2.1	fbxa-140	2.52133
WBGene00197215	F57A8.9	F57A8.9	2.5173
WBGene00018265	F41B5.9	nhr-182	2.51712
WBGene00019298	K02D7.1	pnp-1	2.5152
WBGene00017312	F09G2.3	pitr-5	2.51327
WBGene00007973	C36B1.6	C36B1.6	2.51303
WBGene00012954	Y47H9C.11	fbxa-217	2.50858
WBGene00007365	C06B3.6	C06B3.6	2.50643
WBGene00006814	B0496.3	unc-82	2.50613
WBGene00003693	F44C8.4	nhr-103	2.50567
WBGene00004879	C48B6.6	smg-1	2.50553
WBGene00013869	ZC373.4	mlck-1	2.50482
WBGene00003769	B0213.6	nlp-31	2.50366
WBGene00001184	F58A3.2	egl-15	2.50157
WBGene00010503	K02C4.5	K02C4.5	2.49896
WBGene00006582	C08D8.2	tmd-2	2.49811
WBGene00004855	R31.1	sma-1	2.49713
WBGene00007983	C36E8.4	C36E8.4	2.49091
WBGene00014669	C06G8.3	zipt-2.1	2.48981
WBGene00021635	Y47G6A.5	Y47G6A.5	2.48714
WBGene00012989	Y48C3A.5	Y48C3A.5	2.48532
WBGene00001207	R53.3	egl-43	2.47637
WBGene00012554	Y37D8A.16	Y37D8A.16	2.46742
WBGene00018805	F54D10.4	F54D10.4	2.46391
WBGene00019547	K09C4.1	K09C4.1	2.45948
WBGene00015295	C01C10.3	acl-12	2.44637
WBGene00021493	Y40B10A.9	Y40B10A.9	2.4439
WBGene00016716	C46F4.2	acs-17	2.44381
WBGene00002198	F22D6.1	kin-14	2.44062
WBGene00010488	K02A11.3	endu-1	2.43987
WBGene00000240	K08F8.4	pah-1	2.43924
WBGene00018566	F47E1.2	F47E1.2	2.43503
WBGene00007409	C07B5.4	C07B5.4	2.43312
WBGene00007070	AC3.2	ugt-49	2.43304
WBGene00003699	T12C9.5	nhr-109	2.43285
WBGene00023408	T09A5.1	cex-2	2.43233
WBGene00003654	C45E1.1	nhr-64	2.43218
WBGene00004993	C28C12.5	spp-8	2.43025
WBGene00006342	C01B7.1	sup-37	2.42986
WBGene00018804	F54D10.3	lido-15	2.42838
WBGene00008830	F14H3.11	nhr-176	2.42026
WBGene00017306	F09F9.1	F09F9.1	2.41605
WBGene00019227	H22K11.4	sgca-1	2.41188
WBGene00017304	F09F7.7	nmad-1	2.4099
WBGene00010884	M7.8	M7.8	2.4038
WBGene00018990	F56F11.3	klf-1	2.40318
WBGene00017244	F08C6.6	apy-1	2.39727
WBGene00004949	K08A8.2	sox-2	2.38893
WBGene00015776	C14F5.1	dct-1	2.38875
WBGene00003753	CC4.2	nlp-15	2.38022
WBGene00014053	ZK669.3	ZK669.3	2.37979
WBGene00001253	F52C12.5	elt-6	2.37949
WBGene00001578	R12A1.4	ges-1	2.37832
WBGene00011445	T04F8.7	T04F8.7	2.37337
WBGene00015526	C06E1.11	C06E1.11	2.37275
WBGene00004344	C05B5.7	rgs-1	2.37262
WBGene00016594	C42D4.1	C42D4.1	2.37252
WBGene00000103	F28H6.1	akt-2	2.37193
WBGene00022893	ZK1290.13	ZK1290.13	2.36917
WBGene00003700	Y46H3D.5	nhr-110	2.36681
WBGene00013416	Y64G10A.7	Y64G10A.7	2.36156
WBGene00000963	R06C7.3	dhp-1	2.36084
WBGene00010177	F57A8.1	F57A8.1	2.35888
WBGene00016445	C35D10.8	C35D10.8	2.35849
WBGene00018704	F52E4.8	ztf-13	2.35712
WBGene00004296	T04H1.4	rad-50	2.35318
WBGene00012974	Y48A6C.1	Y48A6C.1	2.35254
WBGene00015293	C01C4.3	C01C4.3	2.35063
WBGene00018281	F41D9.1	tbc-18	2.35007
WBGene00012113	T28B8.1	T28B8.1	2.34773
WBGene00012980	Y48B6A.6	efhd-1	2.34543
WBGene00017430	F13H6.1	bcl-11	2.33496
WBGene00009947	F52H3.5	ttc-36	2.33418
WBGene00021253	Y22D7AL.15	Y22D7AL.15	2.33288
WBGene00000792	F11C7.4	crb-1	2.33207
WBGene00001081	F47A4.2	dpy-22	2.33029
WBGene00011003	R04B5.5	R04B5.5	2.32915
WBGene00010522	K03A11.5	K03A11.5	2.32833
WBGene00009809	F47B8.8	F47B8.8	2.32421
WBGene00019097	F59B1.2	F59B1.2	2.31394
WBGene00016958	C55F2.2	ilys-4	2.31091
WBGene00004310	C44C11.1	ras-1	2.30551
WBGene00010744	K10D6.4	K10D6.4	2.29851
WBGene00011977	T24B8.3	T24B8.3	2.29722
WBGene00018286	F41E6.5	F41E6.5	2.29485
WBGene00007791	C28A5.6	C28A5.6	2.29464
WBGene00019720	M01H9.4	M01H9.4	2.29145
WBGene00020972	W03B1.2	trpl-2	2.28888
WBGene00017536	F17A9.4	F17A9.4	2.28659
WBGene00008032	C39E9.8	C39E9.8	2.28161
WBGene00016172	C27H5.2	C27H5.2	2.28125
WBGene00011331	T01E8.1	T01E8.1	2.27758
WBGene00017126	E04F6.6	E04F6.6	2.27052
WBGene00019365	K03E6.7	rei-2	2.26857
WBGene00019781	M60.6	M60.6	2.26498
WBGene00011563	T07C4.11	jmjd-4	2.26407
WBGene00021913	Y55B1BR.3	cec-8	2.25719
WBGene00017422	F13C5.1	F13C5.1	2.25157
WBGene00018400	F43H9.4	F43H9.4	2.23309
WBGene00006646	B0198.1	tsp-20	2.22718
WBGene00019780	M60.4	M60.4	2.22474
WBGene00016650	C44E4.1	ubr-4	2.22261
WBGene00021186	Y9D1A.1	Y9D1A.1	2.21145
WBGene00000286	C18E9.1	cal-2	2.21059
WBGene00012794	Y43E12A.2	Y43E12A.2	2.20944
WBGene00013146	Y53C12B.7	Y53C12B.7	2.20755
WBGene00014916	Y53C10A.7	fbxa-124	2.20698
WBGene00000463	C28A5.4	ceh-43	2.20602
WBGene00000512	B0285.9	ckb-2	2.20554
WBGene00044149	T24D5.6	T24D5.6	2.20345
WBGene00010644	K07G5.5	K07G5.5	2.20277
WBGene00000089	Y87G2A.4	aex-6	2.20185
WBGene00007422	C08B6.1	ugt-17	2.20037
WBGene00007950	C35A5.6	C35A5.6	2.19553
WBGene00020379	T09B4.5	T09B4.5	2.1934
WBGene00008426	D2045.9	D2045.9	2.19308
WBGene00012568	Y37H2A.8	fbxa-212	2.19255
WBGene00016191	C28G1.6	C28G1.6	2.19028
WBGene00007926	C34C12.7	C34C12.7	2.18005
WBGene00004037	Y75B12B.6	plc-2	2.17803
WBGene00017571	F18E9.5	jmjd-3.1	2.17679
WBGene00012142	T28H10.1	T28H10.1	2.17438
WBGene00009804	F47B8.3	F47B8.3	2.17222
WBGene00004245	W06B11.2	puf-9	2.16703
WBGene00012854	Y44A6D.3	Y44A6D.3	2.16076
WBGene00020075	R52.3	math-35	2.15167
WBGene00012662	Y39A1C.1	Y39A1C.1	2.15086
WBGene00007260	C02C6.2	olrn-1	2.14168
WBGene00006467	C01B7.4	magu-2	2.14049
WBGene00007392	C06H5.1	fbxa-156	2.14049
WBGene00013612	Y102A5C.3	fbxa-207	2.13967
WBGene00000402	C45G7.5	cdh-10	2.13566
WBGene00008091	C44F1.1	C44F1.1	2.1326
WBGene00043097	C02D5.4	C02D5.4	2.13185
WBGene00008229	C50F4.1	C50F4.1	2.12798
WBGene00007255	C01H6.6	cnnm-4	2.12675
WBGene00011607	T08D2.2	T08D2.2	2.12227
WBGene00001976	T05A7.4	hmg-11	2.11901
WBGene00019572	K09E2.3	K09E2.3	2.11571
WBGene00015063	B0228.6	B0228.6	2.11324
WBGene00001345	F29G9.4	fos-1	2.10825
WBGene00017464	F14D12.5	sulp-2	2.10821
WBGene00015716	C12D12.5	sox-4	2.10263
WBGene00011978	T24B8.4	T24B8.4	2.10124
WBGene00013692	Y105E8B.7	Y105E8B.7	2.09646
WBGene00001453	T06C10.4	flp-10	2.09591
WBGene00004013	F38A6.1	pha-4	2.09445
WBGene00015589	C08A9.9	lido-4	2.09436
WBGene00004316	F37A4.7	rbf-1	2.09347
WBGene00077770	M04D5.3	M04D5.3	2.09257
WBGene00009831	F47G9.4	F47G9.4	2.09144
WBGene00013359	Y60A3A.8	Y60A3A.8	2.09022
WBGene00022231	Y73B6BL.1	tyr-6	2.08831
WBGene00008499	F01D5.9	cyp-37A1	2.08735
WBGene00044412	F40H6.6	F40H6.6	2.08727
WBGene00016865	C52B9.2	ets-9	2.08639
WBGene00019636	K10F12.4	gsto-3	2.08435
WBGene00003887	T05D4.4	osm-7	2.07973
WBGene00011849	T19H5.4	T19H5.4	2.07665
WBGene00014081	ZK795.1	ipmk-1	2.07515
WBGene00003089	K02C4.4	ltd-1	2.07001
WBGene00007689	C18E9.9	C18E9.9	2.06883
WBGene00016513	C38C3.4	C38C3.4	2.06874
WBGene00008748	F13E6.4	yap-1	2.06812
WBGene00001479	F53F4.5	fmo-4	2.06703
WBGene00021157	Y4C6B.3	Y4C6B.3	2.06599
WBGene00000458	C37E2.5	ceh-37	2.06018
WBGene00012195	W02A11.5	bath-34	2.0536
WBGene00007592	C14H10.2	C14H10.2	2.0492
WBGene00003411	F14F4.3	mrp-5	2.04485
WBGene00017078	D2096.11	D2096.11	2.04207
WBGene00007044	B0495.10	cpna-5	2.04019
WBGene00011361	T01H10.8	lyst-1	2.03572
WBGene00013249	Y57A10A.4	Y57A10A.4	2.03422
WBGene00008412	D2030.2	D2030.2	2.03228
WBGene00009190	F27D4.6	F27D4.6	2.03193
WBGene00008900	F16H6.10	F16H6.10	2.03174
WBGene00021691	Y48G8AL.13	Y48G8AL.13	2.03144
WBGene00013252	Y57A10A.7	Y57A10A.7	2.02868
WBGene00009796	F46G10.1	F46G10.1	2.02343
WBGene00000981	C45B11.3	dhs-18	2.02341
WBGene00021201	Y17G9B.4	Y17G9B.4	2.02048
WBGene00008766	F13G3.6	F13G3.6	2.02037
WBGene00018226	F40B5.2	F40B5.2	2.02026
WBGene00016540	C39F7.5	C39F7.5	2.01964
WBGene00044420	C50D2.10	C50D2.10	2.01882
WBGene00004030	F07C6.1	pin-2	2.0161
WBGene00016457	C35E7.5	C35E7.5	2.01545
WBGene00003611	R04B5.4	nhr-12	2.01438
WBGene00008963	F19H8.2	F19H8.2	2.01266
WBGene00010063	F54F3.4	dhrs-4	2.00972
WBGene00013594	Y87G2A.2	Y87G2A.2	2.00927
WBGene00016438	C35B8.3	C35B8.3	2.00724
WBGene00020471	T13B5.3	pho-14	2.00437
WBGene00004509	M01G12.12	rrf-2	2.00352
WBGene00012383	Y5F2A.2	ttr-17	2.00319

### Sheet: Trp+glucose_unique
WormBase gene ID	Gene ID	Gene name	Fold change (Trp+Glucose/Control)
WBGene00016697	C45H4.17	cyp-33C2	52.3392
WBGene00017092	E02C12.6	E02C12.6	35.2617
WBGene00011675	T10B9.5	cyp-13A3	33.6846
WBGene00001387	F15B9.1	far-3	22.2857
WBGene00017024	D1022.5	D1022.5	13.3928
WBGene00012448	Y17D7A.4	cyp-33D3	12.5148
WBGene00022570	ZC239.12	sdz-35	10.8887
WBGene00010123	F55G11.2	F55G11.2	10.7236
WBGene00000372	T10B9.10	cyp-13A7	7.55916
WBGene00016785	C49G7.7	C49G7.7	5.98423
WBGene00018242	F40G9.6	F40G9.6	5.82286
WBGene00010238	F58B4.5	F58B4.5	5.39195
WBGene00007605	C15C8.3	hrg-7	5.04831
WBGene00007455	C08F11.8	ugt-22	5.00598
WBGene00017658	F21C10.9	F21C10.9	4.73199
WBGene00009706	F44G3.2	argk-1	4.65754
WBGene00013100	Y51H4A.4	zip-7	4.59695
WBGene00018413	F44C8.1	cyp-33C4	4.53812
WBGene00001397	W06D12.3	fat-5	4.41426
WBGene00020156	T02B11.4	T02B11.4	4.39508
WBGene00020128	R193.2	R193.2	4.30763
WBGene00018375	F43C9.1	F43C9.1	4.29797
WBGene00009089	F23D12.5	jmjd-3.2	4.24561
WBGene00011676	T10B9.7	cyp-13A2	4.16507
WBGene00022349	Y82E9BR.17	Y82E9BR.17	4.01021
WBGene00000191	F20D1.5	arl-7	3.94782
WBGene00011957	T23F11.6	T23F11.6	3.71977
WBGene00017315	F09G2.6	ugt-36	3.59391
WBGene00044488	Y54G2A.45	Y54G2A.45	3.55943
WBGene00019761	M03F8.1	M03F8.1	3.46302
WBGene00021797	Y52E8A.4	plep-1	3.40397
WBGene00018353	F42G2.4	fbxa-182	3.35487
WBGene00015933	C17H12.8	C17H12.8	3.35277
WBGene00011671	T10B9.1	cyp-13A4	3.34603
WBGene00018354	F42G2.5	F42G2.5	3.31809
WBGene00018543	F47C10.6	ugt-32	3.31318
WBGene00008296	C54D10.1	cdr-2	3.27052
WBGene00021002	W03F9.4	W03F9.4	3.13648
WBGene00017755	F23F12.9	zip-8	3.07267
WBGene00018222	F40A3.7	F40A3.7	3.06283
WBGene00019100	F59B1.8	F59B1.8	3.02603
WBGene00021726	Y49F6C.4	bath-10	2.95518
WBGene00009595	F40F12.7	cbp-3	2.9332
WBGene00010928	M162.2	clec-258	2.91736
WBGene00016088	C25B8.4	clec-266	2.80836
WBGene00000503	C04F6.3	cht-1	2.79583
WBGene00015057	B0222.9	gad-3	2.79133
WBGene00001150	C29F3.1	ech-1.1	2.69611
WBGene00010659	K08D8.5	K08D8.5	2.68322
WBGene00009156	F26D10.12	clec-196	2.6573
WBGene00002259	T22G5.2	lbp-7	2.61918
WBGene00015897	C17E7.1	nhr-156	2.61454
WBGene00018606	F48E3.6	F48E3.6	2.55881
WBGene00019550	K09C4.5	K09C4.5	2.55156
WBGene00007139	B0285.7	mnp-1	2.5482
WBGene00013073	Y51A2D.4	hmit-1.1	2.49276
WBGene00002827	C29E6.1	let-653	2.47769
WBGene00007724	C25F9.4	C25F9.4	2.45604
WBGene00003707	F16B4.12	nhr-117	2.45302
WBGene00001898	M163.3	his-24	2.44732
WBGene00021576	Y46B2A.1	fbxc-51	2.44443
WBGene00009493	F36H1.5	hrg-4	2.43583
WBGene00011801	T16G1.7	T16G1.7	2.41879
WBGene00003623	F11C1.6	nhr-25	2.40501
WBGene00019967	R08F11.3	cyp-33C8	2.39953
WBGene00010904	M88.1	ugt-62	2.32622
WBGene00020579	T19D12.4	T19D12.4	2.32455
WBGene00007295	C04C11.1	C04C11.1	2.32105
WBGene00004875	F47G4.7	smd-1	2.26867
WBGene00018603	F48E3.2	F48E3.2	2.22633
WBGene00020456	T12B5.10	fbxa-60	2.2183
WBGene00010998	R03G8.3	R03G8.3	2.2039
WBGene00017398	F12B6.2	slc-17.6	2.18788
WBGene00000133	C05E11.4	amt-1	2.18151
WBGene00018755	F53C3.12	bcmo-2	2.17916
WBGene00022549	ZC196.5	ZC196.5	2.17568
WBGene00003999	C05A9.1	pgp-5	2.17433
WBGene00008596	F08H9.8	clec-54	2.15303
WBGene00017892	F28B4.3	F28B4.3	2.13688
WBGene00020952	W02G9.2	kel-8	2.10783
WBGene00009049	F22B8.7	F22B8.7	2.10512
WBGene00001795	C05C12.3	gtl-1	2.04644
WBGene00003720	T01G6.8	nhr-130	2.04112
WBGene00018488	F46E10.1	acs-1	2.03973
WBGene00010296	F59A1.10	dgat-2	2.03306
WBGene00000783	T10H4.12	cpr-3	2.02691
WBGene00022334	Y82E9BR.1	Y82E9BR.1	2.01512

### Sheet: Common genes
WormBase gene ID	Gene ID	Gene name	Fold change (Trp/Control)	Fold change (Trp+Glucose/Control)	Trp+Glucose/Trp
WBGene00007946	C35A5.2	ugt-33	1825.64	14.0422	0.00769166
WBGene00009512	F37H8.3	bigr-1	119.313	6.42504	0.0538502
WBGene00016340	C33C12.8	gba-2	774.831	55.3793	0.0714728
WBGene00020394	T10B5.8	T10B5.8	36.7953	2.82703	0.0768313
WBGene00003997	ZK455.7	pgp-3	20.5276	2.39359	0.116604
WBGene00015535	C06E4.6	C06E4.6	391.3	51.7321	0.132206
WBGene00010341	F59F5.2	glo-3	14.3694	2.08372	0.14501
WBGene00019404	K05B2.4	K05B2.4	29.5886	4.42275	0.149475
WBGene00000111	T08B1.3	alh-5	17.1287	2.80591	0.163813
WBGene00001064	T14B4.6	dpy-2	32.2573	5.43148	0.16838
WBGene00012186	W01F3.3	mlt-11	23.4445	4.28612	0.18282
WBGene00015044	B0213.15	cyp-34A9	24.017	4.46595	0.18595
WBGene00011175	R09E10.5	R09E10.5	31.1944	5.82195	0.186634
WBGene00021048	W05H9.1	W05H9.1	21.7982	4.17249	0.191414
WBGene00015087	B0252.1	B0252.1	18.9358	3.65629	0.193088
WBGene00019472	K07C6.4	cyp-35B1	70.7798	13.8268	0.195349
WBGene00007811	C29F7.2	C29F7.2	54.4556	11.5978	0.212978
WBGene00004236	Y80D3A.7	ptr-22	28.6906	6.24425	0.217641
WBGene00001828	F40E10.1	hch-1	35.9505	7.94019	0.220864
WBGene00000695	F56D5.1	col-121	32.1629	7.23147	0.224839
WBGene00008730	F13B12.2	F13B12.2	12.3973	2.79846	0.22573
WBGene00022258	Y73C8B.1	Y73C8B.1	10.9029	2.47923	0.227392
WBGene00001075	H27M09.4	dpy-14	18.7586	4.45737	0.237618
WBGene00005018	F23H12.4	sqt-3	8.76519	2.23485	0.254969
WBGene00017861	F27D9.2	F27D9.2	7.75481	2.12124	0.273539
WBGene00008602	F09B9.1	oac-14	74.8796	20.7317	0.276867
WBGene00015399	C03G6.14	cyp-35A1	314.526	90.1552	0.286638
WBGene00019233	H23N18.2	ugt-14	14.0448	4.09109	0.291288
WBGene00007919	C34C6.7	cup-16	7.20026	2.10017	0.29168
WBGene00008043	C40H1.8	C40H1.8	165.805	48.5482	0.292803
WBGene00013901	ZC443.6	ugt-16	16.3035	4.81113	0.295097
WBGene00012013	T25B9.7	ugt-54	13.9409	4.18586	0.300257
WBGene00016502	C37C3.10	C37C3.10	37.5032	11.2904	0.301051
WBGene00015532	C06E4.3	C06E4.3	25.501	7.71476	0.302528
WBGene00015048	B0218.2	faah-2	7.99494	2.45363	0.306897
WBGene00012239	W04A8.4	W04A8.4	6.53728	2.05186	0.313871
WBGene00012261	W04G3.8	lpr-3	13.0741	4.14704	0.317195
WBGene00011672	T10B9.2	cyp-13A5	23.2366	7.42687	0.319619
WBGene00012494	Y22F5A.1	nhr-232	8.36118	2.6781	0.320301
WBGene00009926	F52B11.3	noah-2	9.75103	3.18226	0.326351
WBGene00017667	F21E9.3	ttr-37	6.36797	2.11604	0.332295
WBGene00006956	ZK1290.8	wrt-10	24.4754	8.16138	0.333452
WBGene00008519	F02C12.5	cyp-13B1	32.2338	10.7649	0.333962
WBGene00016174	C27H5.4	mfsd-13.2	6.80997	2.29709	0.337314
WBGene00011850	T20B3.1	T20B3.1	9.46412	3.20439	0.338583
WBGene00011383	T02E9.5	T02E9.5	8.72345	3.10231	0.355629
WBGene00022261	Y73C8C.2	clec-210	14.4559	5.23093	0.361856
WBGene00013906	ZC455.6	ugt-5	8.38404	3.0346	0.361949
WBGene00018101	F36H5.2	math-27	7.38375	2.68724	0.36394
WBGene00016422	C34G6.6	noah-1	10.2488	3.8256	0.373273
WBGene00015788	C15B12.8	C15B12.8	21.8656	8.29881	0.379537
WBGene00021121	W09G12.7	W09G12.7	5.69128	2.1647	0.380354
WBGene00008593	F08H9.5	clec-227	11.0274	4.21997	0.382681
WBGene00019855	R03H10.2	R03H10.2	13.2838	5.10621	0.384394
WBGene00019779	M60.2	endu-2	6.0982	2.35166	0.385632
WBGene00017133	EEED8.2	EEED8.2	6.53172	2.53102	0.387496
WBGene00022033	Y65B4BL.1	Y65B4BL.1	8.95962	3.48237	0.388674
WBGene00000986	R08H2.1	dhs-23	36.565	14.4314	0.394678
WBGene00008743	F13D12.9	fcmt-1	6.20981	2.50971	0.404153
WBGene00015930	C17H12.4	cest-4	6.00854	2.49602	0.415412
WBGene00020895	T28D9.3	plpp-1.2	6.98868	3.00054	0.429342
WBGene00007362	C06B3.3	cyp-35C1	33.1716	14.2701	0.430191
WBGene00003610	ZC410.1	nhr-11	6.46596	2.79411	0.432126
WBGene00016335	C33C12.3	gba-1	8.90718	3.93394	0.441659
WBGene00077490	M03A1.8	M03A1.8	7.90131	3.49515	0.44235
WBGene00010822	M01G12.9	M01G12.9	6.70532	3.01375	0.449456
WBGene00045457	F33H12.7	F33H12.7	38.7837	18.1679	0.468441
WBGene00022813	ZK742.3	ZK742.3	6.48096	3.05231	0.470966
WBGene00022386	Y95B8A.6	Y95B8A.6	5.07551	2.4344	0.479637
WBGene00002248	T22A3.8	lam-3	4.72057	2.27089	0.481064
WBGene00017336	F10D2.11	ugt-41	4.99806	2.44844	0.489879
WBGene00017060	D2063.1	D2063.1	7.28162	3.59264	0.493384
WBGene00018403	F44A2.3	F44A2.3	4.02427	2.0439	0.507894
WBGene00017332	F10D2.6	ugt-37	13.5463	7.01031	0.517508
WBGene00003995	K08E7.9	pgp-1	9.82055	5.13215	0.522593
WBGene00014697	C36A4.3	cyp-25A3	4.55509	2.40989	0.529053
WBGene00000969	F56D1.5	dhs-5	7.31714	3.87753	0.529925
WBGene00006366	C44H4.3	sym-1	12.734	6.82219	0.535747
WBGene00016004	C18H9.6	C18H9.6	7.06384	3.79908	0.537821
WBGene00015981	C18G1.2	elt-7	3.88977	2.10839	0.542034
WBGene00007479	C09F9.2	C09F9.2	11.4289	6.19776	0.542287
WBGene00016506	C37H5.2	abhd-5.1	4.3678	2.43647	0.557825
WBGene00007506	C10C5.2	fbxc-58	6.14102	3.42652	0.557973
WBGene00012961	Y47H10A.5	Y47H10A.5	10.7717	6.03511	0.560274
WBGene00019473	K07C6.5	cyp-35A5	30.4974	17.1543	0.562483
WBGene00007899	C33D9.5	C33D9.5	5.97863	3.4671	0.579915
WBGene00007423	C08B6.2	C08B6.2	5.7036	3.33862	0.585354
WBGene00002282	C44H4.2	let-4	8.27678	4.98018	0.601706
WBGene00008803	F14E5.5	lips-10	4.02867	2.47651	0.614721
WBGene00019311	K02E7.6	K02E7.6	4.49415	2.86392	0.637256
WBGene00011673	T10B9.3	cyp-13A6	40.5349	26.217	0.646777
WBGene00007833	C31A11.5	oac-6	15.6097	10.5038	0.672904
WBGene00007072	AC3.7	ugt-1	9.47779	6.46129	0.68173
WBGene00016359	C33F10.13	fbxb-88	4.35831	2.99571	0.687355
WBGene00018646	F49F1.6	mul-1	10.4766	7.43799	0.709962
WBGene00019830	R02E12.6	hrg-1	3.19406	2.2749	0.712228
WBGene00016147	C26F1.2	cyp-32A1	2.77809	2.00456	0.721562
WBGene00019644	K11D12.4	cpt-4	5.23275	3.81166	0.728424
WBGene00022313	Y77E11A.12	Y77E11A.12	5.00307	3.67988	0.735524
WBGene00003933	T27B1.2	pat-9	3.9112	2.88007	0.736364
WBGene00015613	C08F1.10	C08F1.10	3.6183	2.70593	0.747845
WBGene00018351	F42G2.2	F42G2.2	2.83204	2.16791	0.765493
WBGene00022181	Y71H2AM.16	pho-9	3.10389	2.38537	0.768509
WBGene00018601	F48C1.9	F48C1.9	34.5593	26.7966	0.775379
WBGene00015055	B0222.3	pitr-3	3.2421	2.53566	0.782105
WBGene00013633	Y105C5A.8	Y105C5A.8	2.62255	2.06156	0.786089
WBGene00010850	M04C3.1	M04C3.1	2.65453	2.1158	0.797049
WBGene00001754	F11G11.3	gst-6	8.1751	6.53799	0.799745
WBGene00000412	F35E8.11	cdr-1	18.5307	15.3608	0.828937
WBGene00008273	C53B4.3	C53B4.3	2.44102	2.04581	0.838098
WBGene00018958	F56C11.6	cest-27	2.92382	2.52419	0.863319
WBGene00008594	F08H9.6	clec-57	4.87402	4.21088	0.863944
WBGene00003786	VC5.3	npa-1	2.92201	2.53528	0.867652
WBGene00007694	C23H4.6	C23H4.6	3.52315	3.13526	0.889902
WBGene00010411	H25K10.1	H25K10.1	4.34589	3.87217	0.890997
WBGene00022816	ZK783.1	fbn-1	6.8478	6.1667	0.900537
WBGene00017431	F13H6.3	cest-33	5.6654	5.11187	0.902298
WBGene00007885	C33A12.6	ugt-21	10.4761	9.54344	0.910972
WBGene00007864	C32H11.1	irg-6	291.239	266.626	0.915491
WBGene00016219	C29F9.4	pals-24	2.58726	2.39314	0.924973
WBGene00021463	Y39G10AR.5	zeel-1	4.60971	4.26577	0.925389
WBGene00006063	F08C6.4	sto-1	2.28872	2.15846	0.943086
WBGene00010545	K03H1.10	cbp-2	2.61522	2.47553	0.946586
WBGene00004096	F40F8.7	pqm-1	2.19248	2.08823	0.952451
WBGene00016218	C29F9.3	pals-23	2.10713	2.09091	0.9923
WBGene00011798	T16G1.4	T16G1.4	29.0958	29.0344	0.997889
WBGene00008988	F20G2.5	F20G2.5	29.8248	29.9427	1.00395
WBGene00017429	F13D11.4	F13D11.4	7.86683	8.02836	1.02053
WBGene00010585	K05C4.9	K05C4.9	2.31636	2.36884	1.02266
WBGene00011756	T13H5.2	ctg-2	2.61887	2.68221	1.02419
WBGene00009643	F42G4.6	F42G4.6	3.65822	3.80195	1.03929
WBGene00012462	Y17G7B.8	Y17G7B.8	2.23867	2.35951	1.05398
WBGene00018594	F48C1.1	aman-3	3.10431	3.27476	1.05491
WBGene00021819	Y53G8B.3	Y53G8B.3	5.03346	5.35062	1.06301
WBGene00011800	T16G1.6	T16G1.6	22.3157	23.7496	1.06425
WBGene00016355	C33F10.7	lact-5	2.46209	2.65479	1.07826
WBGene00009047	F22B8.4	F22B8.4	4.47271	4.88816	1.09288
WBGene00003778	C15H9.1	nnt-1	2.19183	2.474	1.12874
WBGene00000971	E04F6.7	dhs-7	2.67641	3.05713	1.14225
WBGene00016783	C49G7.5	irg-2	5.46143	6.99871	1.28148
WBGene00019515	K08B4.3	ugt-19	2.64558	3.85032	1.45538
WBGene00015400	C03G6.15	cyp-35A2	7.47053	10.9729	1.46883
WBGene00011831	T19B10.2	T19B10.2	2.55385	3.92365	1.53637
WBGene00018334	F42A9.5	cyp-33E2	2.21083	4.37433	1.9786
WBGene00010470	K01D12.11	cdr-4	9.26836	19.339	2.08657
WBGene00008678	F11A5.12	stdh-2	60.7774	129.313	2.12765
WBGene00014732	F09F3.8	F09F3.8	7.59691	16.6846	2.19624
WBGene00014254	ZK1320.4	cyp-13A10	3.64177	8.3277	2.28672
WBGene00016319	C32D5.12	C32D5.12	2.44833	5.74802	2.34773
WBGene00001781	C02A12.1	gst-33	27.3895	76.8516	2.80588
WBGene00019089	F59A7.1	clec-206	115.917	369.084	3.18402
WBGene00019565	K09D9.2	cyp-35A3	15.0667	50.2546	3.33548
WBGene00021703	Y48G9A.10	cpt-3	6.88047	24.9841	3.63116
WBGene00016863	C52A10.2	cest-35.2	4.74833	20.6668	4.35243
WBGene00008810	F14F7.3	cyp-13A12	3.43877	16.4455	4.78239
WBGene00019886	R05D8.9	R05D8.9	49.8351	295.164	5.92281
WBGene00016786	C49G7.8	cyp-35A4	10.1161	155.438	15.3654
