## Supplementary material for "Bacterial metabolism of tryptophan causes toxicity in *Caenorhabditis elegans* that is alleviated by sugar supplementation": Table S4

### Sheet: Data information
						This table compares the overlap of genes downregulated upon Trp and Trp+Glucose exposure in N2 animals. Trp_unique genes are the genes that are exclusively downregulated upon Trp exposure Trp+Glucose_unique genes are the genes that are exclusively downregulated upon Trp+Glucose exposure Common genes are the genes that are downregulated upon exposure to both Trp and Trp+Glucose

### Sheet: Trp_unique
WormBase gene ID	Gene ID	Gene name	Fold change (Trp/Control)
WBGene00013007	Y48E1B.8	Y48E1B.8	0.00162724
WBGene00011112	R07E5.4	R07E5.4	0.00366383
WBGene00003522	K06A4.1	nas-3	0.00921286
WBGene00000722	B0024.1	col-149	0.0113661
WBGene00000653	M195.1	col-77	0.0122925
WBGene00003099	F17E9.11	lys-10	0.0125679
WBGene00018789	F54C1.1	F54C1.1	0.0154644
WBGene00000669	W05B2.1	col-94	0.0172551
WBGene00000753	C44C10.1	col-180	0.0187156
WBGene00021452	Y39F10A.1	Y39F10A.1	0.0197519
WBGene00006106	R13D7.1	str-41	0.0222681
WBGene00004006	F22E10.1	pgp-12	0.0225459
WBGene00011340	T01G5.2	ugt-30	0.0237104
WBGene00000707	F52B11.4	col-133	0.0269294
WBGene00001068	F16F9.2	dpy-6	0.0289854
WBGene00014143	ZK899.5	ZK899.5	0.0296191
WBGene00020889	T28C12.2	T28C12.2	0.0300539
WBGene00015435	C04E12.5	C04E12.5	0.032496
WBGene00001699	F09D12.1	grd-10	0.0348804
WBGene00000673	F14F7.1	col-98	0.035658
WBGene00018250	F40H3.2	F40H3.2	0.0360105
WBGene00010058	F54E4.2	F54E4.2	0.0360493
WBGene00006925	K09F5.2	vit-1	0.0393053
WBGene00044316	F41G3.21	F41G3.21	0.0421567
WBGene00020592	T19H12.9	ugt-12	0.043689
WBGene00007384	C06G8.1	swt-3	0.0439023
WBGene00008634	F10A3.4	F10A3.4	0.0454088
WBGene00000699	C29F4.1	col-125	0.0473387
WBGene00016644	C44C1.5	abhd-3.2	0.047763
WBGene00010034	F54B11.11	F54B11.11	0.05015
WBGene00008360	D1025.9	nspc-19	0.0503465
WBGene00000656	C09G5.5	col-80	0.0520421
WBGene00007140	B0331.1	cyp-29A4	0.0524334
WBGene00000599	B0222.8	col-10	0.0525141
WBGene00021745	Y50D4B.6	Y50D4B.6	0.055376
WBGene00000723	B0024.2	col-150	0.0580672
WBGene00007947	C35A5.3	C35A5.3	0.0594683
WBGene00000668	W05B2.5	col-93	0.0630056
WBGene00017962	F31F4.15	fbxa-72	0.0642306
WBGene00000620	ZC513.8	col-43	0.0657879
WBGene00000675	K02D7.3	col-101	0.0660621
WBGene00044107	F58G6.9	F58G6.9	0.0662933
WBGene00019580	K09E10.2	oac-58	0.066382
WBGene00015623	C09B8.4	C09B8.4	0.0688024
WBGene00009830	F47G9.3	cutl-18	0.0699255
WBGene00010277	F58G6.7	F58G6.7	0.070802
WBGene00020989	W03D8.8	W03D8.8	0.0731693
WBGene00010225	F58A3.5	ttr-31	0.0732226
WBGene00008707	F11E6.3	epic-1	0.0733295
WBGene00008998	F21A10.1	ncs-4	0.0744925
WBGene00008567	F08A8.4	acox-1.4	0.0763865
WBGene00017703	F22E5.1	F22E5.1	0.0772425
WBGene00013489	Y69H2.14	col-42	0.077245
WBGene00018138	F37B4.7	folt-2	0.0783211
WBGene00016052	C24B9.9	dod-3	0.0795497
WBGene00014061	ZK673.5	ZK673.5	0.0816145
WBGene00007963	C36A4.1	cyp-25A1	0.0826536
WBGene00000716	T15B7.3	col-143	0.0827547
WBGene00044898	T21G5.6	let-383	0.0841794
WBGene00011699	T10H4.11	cyp-34A2	0.0847587
WBGene00016023	C23H5.1	prmt-6	0.0855811
WBGene00021645	Y47G6A.19	Y47G6A.19	0.0863457
WBGene00009515	F38A1.1	clec-170	0.0884667
WBGene00017089	E01A2.7	poml-2	0.0934195
WBGene00009789	F46F2.5	F46F2.5	0.0938956
WBGene00021249	Y22D7AL.11	Y22D7AL.11	0.0948194
WBGene00000133	C05E11.4	amt-1	0.0951376
WBGene00000733	F57B1.4	col-160	0.0957197
WBGene00009431	F35E12.7	dct-17	0.0990752
WBGene00010705	K09A11.2	cyp-14A1	0.100058
WBGene00019273	H43E16.1	H43E16.1	0.100192
WBGene00044644	B0205.13	B0205.13	0.101839
WBGene00004020	EGAP2.3	pho-1	0.102021
WBGene00019495	K07E8.3	sdz-24	0.104259
WBGene00000731	D2023.7	col-158	0.105137
WBGene00014144	ZK899.6	ZK899.6	0.105291
WBGene00001757	R05F9.5	gst-9	0.106523
WBGene00018538	F47B7.7	marg-1	0.107024
WBGene00015403	C03H5.1	clec-10	0.108393
WBGene00015527	C06E2.1	C06E2.1	0.109494
WBGene00011556	T07A5.3	vglu-3	0.111175
WBGene00020836	T27A1.4	lgc-34	0.111612
WBGene00006928	F59D8.2	vit-4	0.112111
WBGene00006636	T14B4.4	tsp-10	0.11239
WBGene00004062	T10H9.5	pmp-5	0.113622
WBGene00001713	F42C5.7	grl-4	0.114541
WBGene00009518	F38A1.5	clec-166	0.114909
WBGene00000752	C34F6.3	col-179	0.115114
WBGene00006927	F59D8.1	vit-3	0.116715
WBGene00015172	B0410.3	B0410.3	0.117829
WBGene00018056	F35F10.6	F35F10.6	0.117997
WBGene00011339	T01G5.1	T01G5.1	0.118605
WBGene00021603	Y46H3B.2	clec-204	0.118736
WBGene00003983	Y46G5A.27	pes-10	0.121222
WBGene00013975	ZK455.5	ZK455.5	0.121773
WBGene00018293	F41E6.12	F41E6.12	0.122836
WBGene00006670	F52E4.4	twk-16	0.126823
WBGene00000732	F57B1.3	col-159	0.128185
WBGene00018340	F42A10.3	anmt-2	0.128758
WBGene00016664	C45E5.1	C45E5.1	0.129413
WBGene00011166	R09D1.10	chil-22	0.130754
WBGene00009982	F53F1.4	F53F1.4	0.131712
WBGene00021779	Y51H7C.1	Y51H7C.1	0.134598
WBGene00019187	H11E01.2	H11E01.2	0.134663
WBGene00011803	T16G12.1	T16G12.1	0.134879
WBGene00012916	Y46G5A.28	Y46G5A.28	0.135946
WBGene00020182	T03D3.1	ugt-53	0.136193
WBGene00001240	F11E6.5	elo-2	0.136354
WBGene00009785	F46C5.10	F46C5.10	0.136486
WBGene00009634	F42F12.1	nspc-9	0.138603
WBGene00007341	C05D12.4	C05D12.4	0.138706
WBGene00000283	R173.1	cah-5	0.140576
WBGene00045488	F57B1.9	F57B1.9	0.140673
WBGene00008333	C55A6.4	C55A6.4	0.140909
WBGene00007220	C01B9.1	C01B9.1	0.144162
WBGene00195189	ZC449.8	ZC449.8	0.14588
WBGene00022649	ZK84.1	ZK84.1	0.145917
WBGene00019977	R09B5.4	fpn-1.2	0.146252
WBGene00001633	Y66A7A.6	gly-8	0.146784
WBGene00000680	Y77E11A.15	col-106	0.147032
WBGene00015434	C04E12.4	C04E12.4	0.14755
WBGene00013654	Y105C5B.15	Y105C5B.15	0.149793
WBGene00018268	F41C3.2	F41C3.2	0.150491
WBGene00018744	F53B3.6	F53B3.6	0.151332
WBGene00003958	F23B2.11	pcp-3	0.153699
WBGene00016957	C55F2.1	atic-1	0.15682
WBGene00009048	F22B8.6	cth-1	0.159595
WBGene00008341	C56A3.2	ttr-44	0.15985
WBGene00014666	C05D12.3	C05D12.3	0.160566
WBGene00001789	R13D7.7	gst-41	0.161018
WBGene00000005	T13A10.10	aat-4	0.162425
WBGene00021156	Y4C6B.2	Y4C6B.2	0.16426
WBGene00008205	C49F5.1	sams-1	0.164598
WBGene00001243	F41H10.7	elo-5	0.166558
WBGene00007724	C25F9.4	C25F9.4	0.166678
WBGene00001164	F15A2.5	efn-3	0.166942
WBGene00021743	Y50D4B.4	Y50D4B.4	0.167886
WBGene00195183	R04A9.9	R04A9.9	0.168178
WBGene00008607	F09B12.3	F09B12.3	0.169662
WBGene00006675	T01B4.2	twk-22	0.169814
WBGene00014064	ZK673.10	sdz-37	0.170025
WBGene00017436	F13H8.3	F13H8.3	0.170901
WBGene00021979	Y58A7A.5	Y58A7A.5	0.171886
WBGene00022641	ZK6.6	ZK6.6	0.171958
WBGene00000638	C15A11.6	col-62	0.178424
WBGene00008016	C38D9.8	C38D9.8	0.179095
WBGene00010661	K08E3.1	tyr-2	0.179178
WBGene00010657	K08D8.3	K08D8.3	0.180742
WBGene00015695	C10H11.6	ugt-26	0.183733
WBGene00001244	F41H10.8	elo-6	0.186305
WBGene00019277	K01A2.1	sgcb-1	0.186316
WBGene00012608	Y38F1A.6	hphd-1	0.186502
WBGene00010834	M03B6.2	mct-3	0.18788
WBGene00016450	C35D10.14	clec-5	0.188914
WBGene00016874	C52B11.5	C52B11.5	0.189314
WBGene00009297	F31E9.4	sdz-16	0.190231
WBGene00022246	Y73B6BL.25	acp-7	0.190699
WBGene00003095	F58B3.3	lys-6	0.191484
WBGene00008936	F18E2.1	papl-1	0.191664
WBGene00012583	Y38E10A.5	clec-4	0.191847
WBGene00007509	C10C5.5	C10C5.5	0.192307
WBGene00000696	T05A1.2	col-122	0.192797
WBGene00007402	C07A9.6	ugt-60	0.192819
WBGene00000754	W03G11.1	col-181	0.196434
WBGene00017103	E02H9.5	klo-2	0.197083
WBGene00008566	F08A8.3	acox-1.3	0.198087
WBGene00008993	F21A3.3	F21A3.3	0.198562
WBGene00021146	W10G11.16	lgc-45	0.198632
WBGene00007692	C23H4.3	cest-9.1	0.201159
WBGene00009488	F36G9.12	oac-20	0.201336
WBGene00000083	F08C6.1	adt-2	0.202268
WBGene00020438	T12A2.3	T12A2.3	0.202768
WBGene00009706	F44G3.2	argk-1	0.202893
WBGene00013074	Y51A2D.5	hmit-1.2	0.203932
WBGene00000757	F15A2.1	col-184	0.204762
WBGene00020022	R12C12.1	gldc-1	0.20556
WBGene00000597	F11H8.3	col-8	0.209771
WBGene00017730	F22H10.6	F22H10.6	0.21017
WBGene00018055	F35F10.5	F35F10.5	0.210408
WBGene00015519	C06E1.3	doxa-1	0.211694
WBGene00013874	ZC376.2	cest-2.2	0.213098
WBGene00000693	C53B4.5	col-119	0.214605
WBGene00018760	F53E10.4	irg-3	0.215709
WBGene00020445	T12B3.2	T12B3.2	0.215981
WBGene00002258	W02D3.5	lbp-6	0.219417
WBGene00022645	ZK6.11	ZK6.11	0.21945
WBGene00020516	T15B7.1	T15B7.1	0.22056
WBGene00004003	C47A10.1	pgp-9	0.22117
WBGene00017322	F09G8.8	clec-160	0.221565
WBGene00006530	F44F4.11	tba-4	0.221993
WBGene00008692	F11C1.3	scav-4	0.222147
WBGene00003764	Y43F8C.2	nlp-26	0.223337
WBGene00016892	C53A3.2	pgph-3	0.223582
WBGene00000751	C34F6.2	col-178	0.223656
WBGene00016714	C46F2.1	C46F2.1	0.223828
WBGene00019435	K06A9.1	K06A9.1	0.224397
WBGene00023489	F42A10.9	F42A10.9	0.225772
WBGene00003842	F52F12.1	oct-1	0.226925
WBGene00020665	T22B2.1	T22B2.1	0.227136
WBGene00020283	T06A4.3	T06A4.3	0.228271
WBGene00012545	Y37D8A.3	Y37D8A.3	0.228329
WBGene00008254	C51E3.9	C51E3.9	0.234868
WBGene00003055	F48E8.1	lon-1	0.236118
WBGene00014003	ZK593.3	ZK593.3	0.236155
WBGene00018811	F54D11.1	pmt-2	0.237112
WBGene00007516	C11E4.1	gpx-5	0.237263
WBGene00007073	AC3.8	ugt-2	0.239259
WBGene00000667	W05B2.6	col-92	0.241847
WBGene00015794	C15F1.1	C15F1.1	0.243205
WBGene00006351	K03A1.5	sur-5	0.243356
WBGene00008922	F17C11.11	F17C11.11	0.244984
WBGene00016943	C55B7.4	acdh-1	0.245106
WBGene00010137	F55H12.6	ztf-26	0.245332
WBGene00000608	ZK1193.1	col-19	0.247913
WBGene00004156	W02A2.3	pqn-74	0.248944
WBGene00000118	Y69F12A.2	alh-12	0.249103
WBGene00020191	T03F1.10	clec-53	0.250354
WBGene00000728	F55C10.3	col-155	0.250957
WBGene00011681	T10B10.4	T10B10.4	0.254238
WBGene00009057	F22E10.5	cept-1	0.255811
WBGene00001794	K04D7.3	gta-1	0.25699
WBGene00006685	W06D12.5	twk-33	0.257855
WBGene00009386	F35B12.6	tag-290	0.258657
WBGene00003511	F46G10.6	mxl-3	0.258891
WBGene00012535	Y37A1A.2	Y37A1A.2	0.25946
WBGene00013081	Y51A2D.14	txt-14	0.260047
WBGene00007591	C14H10.1	zipt-13	0.260153
WBGene00009221	F28F8.2	acs-2	0.26103
WBGene00009334	F32D8.12	F32D8.12	0.261595
WBGene00011407	T04A8.5	ppat-1	0.262924
WBGene00003497	K07D8.1	mup-4	0.2633
WBGene00011487	T05E12.6	T05E12.6	0.263307
WBGene00000717	B0222.6	col-144	0.264211
WBGene00009340	F32G8.4	best-14	0.26528
WBGene00001775	Y53F4B.30	gst-27	0.268026
WBGene00000169	F32A5.5	aqp-1	0.268903
WBGene00003485	W10G6.3	mua-6	0.268981
WBGene00013884	ZC412.3	ZC412.3	0.269295
WBGene00018217	F40A3.2	F40A3.2	0.269675
WBGene00000175	M02F4.8	aqp-7	0.271502
WBGene00017417	F13B6.2	F13B6.2	0.272732
WBGene00013086	Y51B9A.4	arrd-2	0.27312
WBGene00018393	F43E2.5	msra-1	0.273229
WBGene00018569	F47F2.1	F47F2.1	0.275248
WBGene00006930	K07H8.6	vit-6	0.276259
WBGene00001156	Y105E8A.4	ech-7	0.276486
WBGene00044605	F22A3.7	ttr-36	0.276514
WBGene00012514	Y26E6A.3	Y26E6A.3	0.276525
WBGene00008296	C54D10.1	cdr-2	0.277329
WBGene00006787	ZC101.2	unc-52	0.282985
WBGene00000967	T02E1.5	dhs-3	0.2838
WBGene00021975	Y58A7A.1	Y58A7A.1	0.285438
WBGene00011891	T21C9.3	del-6	0.285727
WBGene00012130	T28F3.4	slc-17.4	0.285841
WBGene00001059	F44B9.1	dpf-6	0.285967
WBGene00003981	F18G5.2	pes-8	0.287793
WBGene00015050	B0218.6	clec-51	0.287874
WBGene00009883	F49C12.14	nspg-11	0.28841
WBGene00020788	T25B6.2	nep-22	0.290312
WBGene00000671	Y41C4A.19	col-96	0.291142
WBGene00020651	T21D12.12	T21D12.12	0.291149
WBGene00011374	T02D1.8	T02D1.8	0.292618
WBGene00001398	VZK822L.1	fat-6	0.292873
WBGene00008953	F19C6.4	F19C6.4	0.293035
WBGene00010070	F54F11.2	nep-17	0.293176
WBGene00013136	Y53C10A.5	tmem-189	0.294325
WBGene00010595	K06A4.5	haao-1	0.296285
WBGene00013931	ZK39.6	clec-97	0.297064
WBGene00003986	K05B2.5	mct-4	0.297241
WBGene00009686	F44D12.9	ent-7	0.297449
WBGene00012834	Y43F8C.13	Y43F8C.13	0.297626
WBGene00001863	F15G9.4	him-4	0.299411
WBGene00011422	T04B2.3	T04B2.3	0.299575
WBGene00015650	C09G4.2	pkg-2	0.301181
WBGene00013078	Y51A2D.10	ttr-25	0.301529
WBGene00021869	Y54G2A.3	vrp-1	0.302141
WBGene00012251	W04E12.6	clec-49	0.30275
WBGene00009293	F31D4.8	F31D4.8	0.304879
WBGene00020247	T05B11.4	T05B11.4	0.305283
WBGene00012074	T27A8.2	T27A8.2	0.306581
WBGene00011307	R186.6	mpst-7	0.307047
WBGene00016759	C49A9.5	C49A9.5	0.308352
WBGene00021128	W10C8.5	W10C8.5	0.308785
WBGene00020954	W02G9.4	W02G9.4	0.309937
WBGene00007533	C12C8.2	cbl-1	0.31071
WBGene00000713	F26F12.1	col-140	0.31161
WBGene00015514	C06A8.3	srlf-1	0.313201
WBGene00016027	C23H5.8	C23H5.8	0.313226
WBGene00001155	T05G5.6	ech-6	0.313536
WBGene00000715	T15B7.4	col-142	0.313897
WBGene00022770	ZK563.6	acp-1	0.314525
WBGene00021948	Y55F3C.3	kvs-5	0.315244
WBGene00000515	T27A10.3	ckc-1	0.316188
WBGene00021602	Y46H3B.1	clec-205	0.317574
WBGene00016629	C44B7.7	C44B7.7	0.317697
WBGene00015137	B0310.1	B0310.1	0.318523
WBGene00000786	C25B8.3	cpr-6	0.318735
WBGene00010268	F58G1.6	arrd-10	0.319369
WBGene00019663	K11H12.7	K11H12.7	0.321893
WBGene00021446	Y39A3CR.6	hlh-33	0.322094
WBGene00010472	K01D12.13	cdr-7	0.324832
WBGene00017301	F09F7.4	hach-1	0.325041
WBGene00009215	F28D1.5	thn-2	0.325324
WBGene00000776	T03E6.7	cpl-1	0.326253
WBGene00017756	F23F12.12	F23F12.12	0.327823
WBGene00017881	F28A12.4	asp-13	0.328298
WBGene00012851	Y44A6C.2	Y44A6C.2	0.329082
WBGene00013037	Y49E10.18	Y49E10.18	0.32915
WBGene00012699	Y39B6A.41	Y39B6A.41	0.329225
WBGene00020569	T19D7.1	lgc-32	0.331918
WBGene00006220	T01B11.5	str-176	0.332823
WBGene00016134	C26B9.5	C26B9.5	0.334636
WBGene00010135	F55H12.4	F55H12.4	0.335933
WBGene00014941	Y67H2A.9	Y67H2A.9	0.33645
WBGene00017698	F22B7.9	F22B7.9	0.336833
WBGene00022653	ZK105.1	ZK105.1	0.337373
WBGene00006692	W06D12.2	twk-42	0.33948
WBGene00020869	T28A11.2	T28A11.2	0.340894
WBGene00007565	C14A6.1	clec-48	0.342348
WBGene00021448	Y39D8A.1	Y39D8A.1	0.342858
WBGene00019268	H41C03.1	H41C03.1	0.342859
WBGene00008436	DH11.2	DH11.2	0.34364
WBGene00019963	R08E5.3	rips-1	0.345607
WBGene00018828	F54E7.5	sdz-21	0.347898
WBGene00000373	F08F3.7	cyp-14A5	0.349264
WBGene00012324	W07A12.7	rhy-1	0.350837
WBGene00003727	C56E10.4	nhr-137	0.352722
WBGene00000698	C24F3.6	col-124	0.352722
WBGene00008677	F11A5.9	F11A5.9	0.353666
WBGene00016095	C25E10.5	C25E10.5	0.353903
WBGene00012330	W07G1.3	zip-3	0.355637
WBGene00004113	D1007.14	pqn-24	0.356486
WBGene00015954	C18B2.3	C18B2.3	0.356715
WBGene00011573	T07C12.9	anmt-3	0.357193
WBGene00017335	F10D2.10	F10D2.10	0.358728
WBGene00001620	C12D12.2	glt-1	0.359777
WBGene00022500	ZC8.4	lfi-1	0.361939
WBGene00004112	C46G7.4	pqn-22	0.36269
WBGene00000233	R11G10.1	avr-15	0.363861
WBGene00009645	F42G10.1	F42G10.1	0.364064
WBGene00015802	C15H9.7	kynu-1	0.364761
WBGene00000239	C05D2.4	bas-1	0.364978
WBGene00018407	F44B9.2	F44B9.2	0.366372
WBGene00021336	Y34F4.1	Y34F4.1	0.367978
WBGene00021558	Y45G5AM.6	Y45G5AM.6	0.370226
WBGene00010924	M153.1	pycr-1	0.370437
WBGene00011432	T04D3.2	sdz-30	0.370563
WBGene00008793	F14D7.6	F14D7.6	0.371521
WBGene00006914	F35H10.4	vha-5	0.373234
WBGene00003175	C44B11.3	mec-12	0.374062
WBGene00045498	F56F4.8	F56F4.8	0.374254
WBGene00008435	DH11.1	glna-2	0.374272
WBGene00012747	Y40H7A.10	Y40H7A.10	0.374962
WBGene00016797	C50A2.3	C50A2.3	0.375029
WBGene00016018	C23H3.2	C23H3.2	0.375088
WBGene00017487	F15E6.6	F15E6.6	0.375117
WBGene00007388	C06H2.4	folt-1	0.375709
WBGene00011000	R03G8.6	R03G8.6	0.376177
WBGene00021043	W05G11.6	pck-1	0.376266
WBGene00006588	C14F5.3	tnt-3	0.379504
WBGene00007228	C01G6.7	acs-7	0.379795
WBGene00001674	F18G5.3	gpa-12	0.38071
WBGene00017874	F28A10.6	acdh-9	0.382178
WBGene00000115	F01F1.6	alh-9	0.383171
WBGene00000245	T13C5.5	bca-1	0.383365
WBGene00019837	R02F2.8	R02F2.8	0.383919
WBGene00006634	F33C8.3	tsp-8	0.384686
WBGene00017484	F15E6.3	F15E6.3	0.385138
WBGene00016048	C24B9.3	C24B9.3	0.386405
WBGene00044452	Y102E9.5	Y102E9.5	0.387335
WBGene00011181	R09H10.3	R09H10.3	0.387347
WBGene00019727	M02D8.1	zig-12	0.387535
WBGene00018350	F42C5.10	ifo-1	0.387785
WBGene00022786	ZK652.8	ZK652.8	0.388555
WBGene00001784	R07B1.4	gst-36	0.390041
WBGene00018984	F56F10.1	F56F10.1	0.390559
WBGene00002021	F52E1.7	hsp-17	0.392144
WBGene00008714	F11F1.1	F11F1.1	0.392533
WBGene00011291	R102.4	R102.4	0.393706
WBGene00018779	F53H8.3	F53H8.3	0.394073
WBGene00018455	F45D11.9	fbxc-42	0.394362
WBGene00018073	F35H10.10	F35H10.10	0.394433
WBGene00005444	T05E12.7	srh-237	0.394667
WBGene00002262	F13D12.2	ldh-1	0.395641
WBGene00015355	C02F12.5	C02F12.5	0.39696
WBGene00016717	C46F9.1	math-22	0.398173
WBGene00008542	F07A5.3	scav-6	0.400097
WBGene00003766	B0213.3	nlp-28	0.400233
WBGene00001604	Y105C5B.28	gln-3	0.400963
WBGene00013895	ZC434.9	ZC434.9	0.400973
WBGene00009531	F38B2.4	F38B2.4	0.400996
WBGene00007959	C35C5.10	C35C5.10	0.403519
WBGene00014091	ZK822.4	ZK822.4	0.403633
WBGene00000217	R12H7.2	asp-4	0.405066
WBGene00016542	C39H7.4	C39H7.4	0.40638
WBGene00000388	ZK637.11	cdc-25.3	0.406623
WBGene00003169	E03G2.3	mec-5	0.408713
WBGene00006929	C04F6.1	vit-5	0.409619
WBGene00006861	C24H10.5	cal-5	0.409885
WBGene00013275	Y57A10B.3	btb-14	0.410758
WBGene00003658	H12C20.3	nhr-68	0.41127
WBGene00016987	CC8.2	CC8.2	0.411423
WBGene00010793	LLC1.2	nspg-9	0.411929
WBGene00021817	Y53G8B.1	Y53G8B.1	0.414552
WBGene00001147	Y105E8A.7	eat-18	0.415312
WBGene00012909	Y46G5A.19	spds-1	0.416189
WBGene00022270	Y73E7A.3	Y73E7A.3	0.416818
WBGene00018702	F52E4.5	F52E4.5	0.417076
WBGene00003956	ZK112.1	pcp-1	0.417857
WBGene00003519	K08E5.2	nac-3	0.417937
WBGene00003482	K08E5.3	mua-3	0.419268
WBGene00010055	F54D5.12	dhgd-1	0.419897
WBGene00022252	Y73B6BL.31	Y73B6BL.31	0.421237
WBGene00185014	F17C8.9	F17C8.9	0.421292
WBGene00020029	R12C12.9	R12C12.9	0.422418
WBGene00000964	C47E12.8	dhp-2	0.423266
WBGene00045239	Y49E10.29	Y49E10.29	0.424159
WBGene00019203	H14N18.3	ttr-47	0.424273
WBGene00011105	R07E3.4	R07E3.4	0.425471
WBGene00014001	ZK593.1	pyk-2	0.426855
WBGene00020940	W02D7.4	W02D7.4	0.427108
WBGene00017688	F22A3.2	ttr-35	0.427783
WBGene00018174	F38B6.4	F38B6.4	0.427794
WBGene00015088	B0252.3	B0252.3	0.428339
WBGene00017565	F18E3.7	ddo-2	0.428381
WBGene00010383	H12D21.7	mpst-3	0.429257
WBGene00006926	C42D8.2	vit-2	0.430096
WBGene00016595	C42D4.2	cest-10	0.430765
WBGene00003517	F31F6.6	nac-1	0.430798
WBGene00014092	ZK822.5	ZK822.5	0.431695
WBGene00000609	F11G11.11	col-20	0.432333
WBGene00020216	T04G9.5	trap-2	0.432404
WBGene00010567	K04G2.9	K04G2.9	0.432922
WBGene00015780	C14F11.4	C14F11.4	0.433224
WBGene00008652	F10D11.6	F10D11.6	0.433935
WBGene00000692	T11B7.3	col-118	0.434401
WBGene00000072	F39C12.2	add-1	0.434541
WBGene00044019	C55A6.12	C55A6.12	0.4346
WBGene00022858	ZK1193.2	ZK1193.2	0.434658
WBGene00000703	M18.1	col-129	0.438255
WBGene00000176	K02G10.7	aqp-8	0.439521
WBGene00004256	ZK994.3	pxn-1	0.443703
WBGene00019619	K10C2.3	asp-14	0.444116
WBGene00008923	F17C11.12	F17C11.12	0.445492
WBGene00013311	Y57G11C.15	sec-61.A	0.447061
WBGene00011880	T21B6.3	T21B6.3	0.447073
WBGene00010064	F54F7.2	F54F7.2	0.447603
WBGene00014667	C06A1.4	C06A1.4	0.44771
WBGene00019819	R02D3.1	aass-1	0.447951
WBGene00007431	C08B6.11	C08B6.11	0.448465
WBGene00010953	M199.4	clec-190	0.45069
WBGene00018602	F48D6.4	F48D6.4	0.451613
WBGene00018877	F55D10.1	aman-1	0.45169
WBGene00023485	E02C12.13	ttr-49	0.452526
WBGene00007283	C03E10.6	clec-222	0.454493
WBGene00020981	W03D2.6	W03D2.6	0.455903
WBGene00017780	F25E2.2	F25E2.2	0.455912
WBGene00022201	Y71H10B.1	Y71H10B.1	0.456688
WBGene00006921	F20B6.2	vha-12	0.457344
WBGene00003514	T18D3.4	myo-2	0.457447
WBGene00010727	K09G1.1	K09G1.1	0.457695
WBGene00006912	Y38F2AL.4	vha-3	0.459502
WBGene00044535	K11D12.13	K11D12.13	0.459594
WBGene00003828	C07B5.5	nuc-1	0.4607
WBGene00013996	ZK550.2	ZK550.2	0.461071
WBGene00001403	F56H11.1	fbl-1	0.461119
WBGene00019978	R09B5.6	hacd-1	0.461295
WBGene00016283	C31B8.8	zmp-3	0.461539
WBGene00002915	H19M22.2	let-805	0.462197
WBGene00018718	F52H2.6	dhcr-24	0.462788
WBGene00020258	T05E7.1	T05E7.1	0.464561
WBGene00012900	Y46G5A.8	Y46G5A.8	0.464812
WBGene00015684	C10G8.8	C10G8.8	0.465163
WBGene00007964	C36A4.2	cyp-25A2	0.465462
WBGene00018823	F54E2.1	F54E2.1	0.465584
WBGene00020756	T24A6.20	T24A6.20	0.466916
WBGene00014030	ZK637.13	glb-1	0.469637
WBGene00000788	F32B5.8	cpz-1	0.469705
WBGene00018921	F56A6.1	sago-2	0.469827
WBGene00001182	T22B7.1	egl-13	0.470074
WBGene00009617	F41E7.1	slc-9B.1	0.470718
WBGene00018335	F42A9.6	F42A9.6	0.472171
WBGene00017574	F18F11.1	pxmp-4	0.47238
WBGene00003577	F56F3.2	ndg-4	0.472882
WBGene00044665	F59A6.12	F59A6.12	0.473408
WBGene00004061	T02D1.5	pmp-4	0.474078
WBGene00013481	Y69H2.3	Y69H2.3	0.474172
WBGene00019760	M03F4.7	calu-1	0.474235
WBGene00020311	T07D3.9	T07D3.9	0.475172
WBGene00020962	W02H5.8	W02H5.8	0.476364
WBGene00010690	K08H2.3	K08H2.3	0.477834
WBGene00019605	K10B2.2	ctsa-4.1	0.478718
WBGene00019647	K11D12.7	K11D12.7	0.478887
WBGene00016033	C24A3.2	C24A3.2	0.480234
WBGene00017402	F12E12.1	F12E12.1	0.48047
WBGene00017083	DC2.7	kin-33	0.481003
WBGene00021870	Y54G2A.4	samt-1	0.48144
WBGene00011119	R07E5.13	mpc-1	0.481749
WBGene00016746	C48B6.10	C48B6.10	0.482093
WBGene00012592	Y38E10A.14	Y38E10A.14	0.482513
WBGene00018070	F35H10.5	F35H10.5	0.48306
WBGene00011923	T22C8.2	chhy-1	0.483378
WBGene00011398	T03F6.1	qdpr-1	0.483532
WBGene00016918	C54E4.2	test-1	0.483562
WBGene00008979	F20D1.9	slc-25A18.1	0.48387
WBGene00006438	C01F6.6	nrfl-1	0.484348
WBGene00000835	ZK652.11	cuc-1	0.484381
WBGene00000977	R05D8.8	dhs-14	0.484602
WBGene00003107	R166.1	mab-10	0.486322
WBGene00010593	K06A4.3	gsnl-1	0.486725
WBGene00003214	C05D11.11	mel-32	0.488248
WBGene00019620	K10C2.4	fah-1	0.488575
WBGene00018951	F56C9.7	nspg-6	0.489086
WBGene00002254	F40F4.2	lbp-2	0.489298
WBGene00007394	C06H5.6	C06H5.6	0.489728
WBGene00012492	Y20C6A.2	fbxb-7	0.490144
WBGene00015278	C01B10.3	C01B10.3	0.490394
WBGene00003567	C10G8.5	ncx-2	0.492136
WBGene00015464	C05C8.7	C05C8.7	0.493395
WBGene00021852	Y54F10AM.8	Y54F10AM.8	0.49356
WBGene00018465	F45E1.4	F45E1.4	0.493884
WBGene00001685	K10B3.7	gpd-3	0.494608
WBGene00012407	Y7A5A.1	Y7A5A.1	0.495127
WBGene00008284	C53D6.7	C53D6.7	0.495524
WBGene00002267	C44F1.3	lec-4	0.495795
WBGene00006610	F15A2.2	tre-4	0.498103
WBGene00008986	F20G2.2	F20G2.2	0.498155
WBGene00016939	C55B6.1	C55B6.1	0.498926

### Sheet: Trp+glucose_unique
WormBase gene ID	Gene ID	Gene name	Fold change (Trp+Glucose/Control)
WBGene00008358	D1025.7	nspc-18	0.150147
WBGene00010516	K02E11.7	K02E11.7	0.171944
WBGene00044339	C03G5.11	nspc-4	0.180507
WBGene00016180	C28C12.4	srlf-3	0.209576
WBGene00008211	C49F5.7	C49F5.7	0.211418
WBGene00011072	R06F6.11	tag-209	0.248299
WBGene00021875	Y54G2A.10	Y54G2A.10	0.248919
WBGene00015392	C03G5.2	nspc-7	0.262413
WBGene00077764	F59C6.16	F59C6.16	0.265087
WBGene00020862	T27E4.4	fip-2	0.273216
WBGene00021165	Y5H2B.3	Y5H2B.3	0.280134
WBGene00017621	F20A1.10	txt-17	0.288445
WBGene00006886	F11C7.3	vap-1	0.291755
WBGene00017294	F09E10.1	F09E10.1	0.293421
WBGene00017727	F22H10.3	F22H10.3	0.314358
WBGene00022497	Y119D3B.21	Y119D3B.21	0.316244
WBGene00015710	C12D5.9	C12D5.9	0.316337
WBGene00020589	T19H12.3	T19H12.3	0.318431
WBGene00003741	F48C11.3	nlp-3	0.320185
WBGene00017537	F17A9.5	F17A9.5	0.327477
WBGene00008570	F08A10.1	kcnl-2	0.336113
WBGene00004990	T08A9.9	spp-5	0.339983
WBGene00012212	W02D9.6	W02D9.6	0.344176
WBGene00050936	ZK856.16	ZK856.16	0.347868
WBGene00022072	Y67D8C.8	cpg-9	0.354952
WBGene00008628	F09F3.6	ttr-21	0.357433
WBGene00016119	C25H3.10	C25H3.10	0.35912
WBGene00008027	C39E9.2	scl-5	0.35979
WBGene00019160	H05L03.3	nlp-49	0.366404
WBGene00010196	F57C2.4	F57C2.4	0.366778
WBGene00004567	F31C3.11	rrn-2.1	0.369638
WBGene00012213	W02D9.7	W02D9.7	0.370984
WBGene00008621	F09C8.1	F09C8.1	0.373029
WBGene00011708	T11B7.5	T11B7.5	0.376208
WBGene00010542	K03H1.7	K03H1.7	0.37691
WBGene00003756	F33A8.2	nlp-18	0.381837
WBGene00016028	C24A1.1	flp-24	0.389931
WBGene00021904	Y55B1AL.2	gtf-2H5	0.390246
WBGene00020937	W02D3.12	W02D3.12	0.390622
WBGene00008844	F15A4.10	F15A4.10	0.391917
WBGene00009813	F47B10.2	haly-1	0.393239
WBGene00045275	F18E3.12	F18E3.12	0.396298
WBGene00020386	T09H2.1	dach-1	0.397158
WBGene00006583	ZK673.7	tnc-2	0.399879
WBGene00008554	F07C6.3	F07C6.3	0.401102
WBGene00019007	F57B10.14	ucr-11	0.401125
WBGene00022357	Y92C3B.1	kbp-4	0.401913
WBGene00003235	C52E4.2	mif-2	0.402867
WBGene00018400	F43H9.4	F43H9.4	0.40363
WBGene00020374	T09A12.5	serp-1.2	0.404031
WBGene00012931	Y47D3A.20	Y47D3A.20	0.405162
WBGene00003765	B0213.2	nlp-27	0.405805
WBGene00008768	F13G3.10	F13G3.10	0.406338
WBGene00010174	F56H9.2	F56H9.2	0.40968
WBGene00019772	M04G7.1	M04G7.1	0.410161
WBGene00012602	Y38E10A.24	Y38E10A.24	0.413732
WBGene00019630	K10D2.4	emb-1	0.414219
WBGene00011289	R102.2	R102.2	0.414865
WBGene00012615	Y38H6C.1	dct-16	0.419088
WBGene00000941	Y39A3CR.4	ddp-1	0.419988
WBGene00011428	T04C12.3	nlp-80	0.426967
WBGene00015756	C14C6.2	C14C6.2	0.427802
WBGene00017982	F32D1.2	hpo-18	0.42926
WBGene00003080	Y71G12B.14	lsm-6	0.430646
WBGene00013406	Y63D3A.7	ndua-2	0.432184
WBGene00014088	ZK809.8	ZK809.8	0.433894
WBGene00009688	F44E5.1	F44E5.1	0.434351
WBGene00003078	F32A5.7	lsm-4	0.434821
WBGene00011155	R09B3.2	rbm-3.1	0.436155
WBGene00044690	M02B7.7	M02B7.7	0.436346
WBGene00077543	F27D4.8	F27D4.8	0.436822
WBGene00045394	ZK813.7	ZK813.7	0.437449
WBGene00001682	F08B6.2	gpc-2	0.437993
WBGene00016493	C37A2.7	C37A2.7	0.438125
WBGene00004456	Y48B6A.2	rpl-43	0.438226
WBGene00017691	F22A3.6	ilys-5	0.439479
WBGene00004988	T08A9.7	spp-3	0.442452
WBGene00004497	Y41D4B.5	rps-28	0.445038
WBGene00017750	F23F1.10	F23F1.10	0.44506
WBGene00006572	C06G3.11	tin-9.1	0.449191
WBGene00001454	K02G10.4	flp-11	0.452291
WBGene00003081	ZK593.7	lsm-7	0.455849
WBGene00008354	D1025.2	gcsh-1	0.455973
WBGene00012179	W01D2.1	W01D2.1	0.456353
WBGene00009161	F26E4.6	cox-7C	0.457354
WBGene00022012	Y59H11AR.4	Y59H11AR.4	0.458531
WBGene00003079	F28F8.3	lsm-5	0.460288
WBGene00022075	Y69A2AR.3	nduv-3	0.462598
WBGene00009078	F23B2.13	rpb-12	0.462847
WBGene00010783	K11H3.6	mrpl-36	0.463269
WBGene00004452	C06B8.8	rpl-38	0.463339
WBGene00006589	T08B1.2	tnt-4	0.463577
WBGene00023450	T12D8.10	T12D8.10	0.464563
WBGene00008298	C54D10.3	C54D10.3	0.464682
WBGene00004918	ZK652.1	snr-5	0.464776
WBGene00015755	C14B9.10	C14B9.10	0.469133
WBGene00004494	K02B2.5	rps-25	0.469148
WBGene00020051	R13A5.9	mfsd-6	0.470699
WBGene00044666	F33G12.7	F33G12.7	0.474133
WBGene00009588	F40F11.3	F40F11.3	0.474138
WBGene00004450	F37C12.4	rpl-36	0.47431
WBGene00004448	C42C1.14	rpl-34	0.474537
WBGene00008860	F15D4.3	romo-1	0.475645
WBGene00009739	F45H10.2	F45H10.2	0.475899
WBGene00017054	D2024.7	gstk-2	0.476636
WBGene00016655	C44E4.6	acbp-1	0.478773
WBGene00004451	C54C6.1	rpl-37	0.479431
WBGene00022093	Y69A2AR.22	Y69A2AR.22	0.480869
WBGene00011156	R09B3.3	rbm-3.2	0.481228
WBGene00012382	Y5F2A.1	ttr-16	0.484083
WBGene00017128	E04F6.9	E04F6.9	0.487935
WBGene00003748	F37A8.4	nlp-10	0.488377
WBGene00009880	F49C12.11	F49C12.11	0.488714
WBGene00005643	C05E4.1	srp-2	0.491651
WBGene00004490	F37C12.11	rps-21	0.492252
WBGene00004498	B0412.4	rps-29	0.492427
WBGene00017926	F29C4.2	cox-6C	0.493581
WBGene00012434	Y11D7A.10	Y11D7A.10	0.494817
WBGene00007223	C01F6.9	znf-706	0.494938
WBGene00009294	F31D4.9	ndua-1	0.495926
WBGene00004496	F56E10.4	rps-27	0.495979
WBGene00016003	C18H9.5	C18H9.5	0.496638
WBGene00009818	F47B10.7	acbp-3	0.49688
WBGene00017952	F31E3.6	F31E3.6	0.497009
WBGene00011089	R07B7.5	kmo-1	0.498905
WBGene00001446	W07E11.2	flp-3	0.498973

### Sheet: Common genes
WormBase gene ID	Gene ID	Gene name	Fold change (Trp/Control)	Fold change (Trp+Glucose/Control)	Trp+Glucose/Trp
WBGene00011641	T09A5.15	T09A5.15	0.37005	0.4954	1.33874
WBGene00017717	F22F4.4	F22F4.4	0.400644	0.494757	1.2349
WBGene00000282	R01E6.3	cah-4	0.438731	0.494753	1.12769
WBGene00015905	C17E7.12	C17E7.12	0.439458	0.493675	1.12337
WBGene00002348	R06C7.10	myo-1	0.344193	0.493553	1.43394
WBGene00000708	M199.5	col-135	0.391188	0.48891	1.24981
WBGene00016103	C25F6.3	dpyd-1	0.376931	0.48802	1.29472
WBGene00008565	F08A8.2	acox-1.2	0.342186	0.487465	1.42456
WBGene00007071	AC3.5	AC3.5	0.137785	0.486791	3.53298
WBGene00004358	F08F3.3	rhr-1	0.248313	0.486791	1.96039
WBGene00015056	B0222.5	B0222.5	0.390451	0.486172	1.24515
WBGene00018303	F41G3.10	F41G3.10	0.4801	0.483073	1.00619
WBGene00011446	T04F8.8	T04F8.8	0.252505	0.475317	1.8824
WBGene00021835	Y54E10A.17	Y54E10A.17	0.17212	0.474707	2.758
WBGene00017201	F07C4.7	grsp-4	0.227819	0.47037	2.06466
WBGene00001808	T10G3.6	gut-2	0.480273	0.468832	0.976178
WBGene00012118	T28C6.1	grsp-2	0.343517	0.4685	1.36383
WBGene00022245	Y73B6BL.24	acp-6	0.0518154	0.467614	9.02463
WBGene00021263	Y22D7AR.10	spex-3	0.298926	0.466382	1.56019
WBGene00011879	T21B6.2	pho-7	0.141217	0.465208	3.29427
WBGene00006686	K06B4.12	twk-34	0.299346	0.464664	1.55226
WBGene00000988	F09E10.3	dhs-25	0.0610642	0.46098	7.54911
WBGene00011059	R06C1.4	R06C1.4	0.236133	0.458476	1.9416
WBGene00007521	C11E4.7	C11E4.7	0.270273	0.457517	1.6928
WBGene00009662	F43G6.10	F43G6.10	0.489402	0.456685	0.933147
WBGene00016920	C54E4.5	C54E4.5	0.415034	0.456097	1.09894
WBGene00012439	Y12A6A.1	Y12A6A.1	0.311679	0.454547	1.45838
WBGene00012094	T27E9.2	T27E9.2	0.472571	0.452898	0.95837
WBGene00018342	F42A10.6	F42A10.6	0.283299	0.45191	1.59517
WBGene00020155	T02B11.3	T02B11.3	0.473561	0.451234	0.952853
WBGene00000780	F49D11.8	cpn-4	0.496866	0.450565	0.906814
WBGene00014057	ZK673.1	ZK673.1	0.220486	0.446865	2.02673
WBGene00016898	C53C9.2	clik-2	0.382984	0.445236	1.16255
WBGene00003860	Y38F1A.9	oig-2	0.375214	0.444969	1.18591
WBGene00009577	F40F8.4	F40F8.4	0.385778	0.439298	1.13873
WBGene00045268	H01M10.3	ttr-42	0.454437	0.436595	0.960738
WBGene00017506	F16B4.4	F16B4.4	0.260111	0.436184	1.67691
WBGene00002199	M176.6	kin-15	0.0330788	0.43541	13.1628
WBGene00021347	Y37E3.3	rpb-10	0.432486	0.433132	1.00149
WBGene00044431	W03G9.8	mzt-1	0.466103	0.430824	0.92431
WBGene00016535	C39D10.8	C39D10.8	0.117579	0.428922	3.64795
WBGene00007185	B0464.3	nlp-36	0.414572	0.428286	1.03308
WBGene00021427	Y38F2AR.9	sec-61.B	0.376999	0.427919	1.13507
WBGene00015196	B0454.5	B0454.5	0.264658	0.427815	1.61648
WBGene00022194	Y71H2B.4	Y71H2B.4	0.450477	0.425399	0.944331
WBGene00013083	Y51A2D.18	Y51A2D.18	0.0937796	0.424323	4.52469
WBGene00045399	Y47G6A.33	Y47G6A.33	0.222384	0.423574	1.9047
WBGene00001392	K02F3.3	far-8	0.383858	0.423063	1.10213
WBGene00001692	W05E7.1	grd-3	0.147655	0.422219	2.8595
WBGene00007890	C33A12.19	C33A12.19	0.10722	0.421939	3.93526
WBGene00019937	R07E4.3	R07E4.3	0.348415	0.417863	1.19932
WBGene00016781	C49G7.3	phat-7	0.448667	0.415814	0.926777
WBGene00007315	C04H5.7	C04H5.7	0.424888	0.412015	0.969701
WBGene00017426	F13C5.5	F13C5.5	0.179534	0.411706	2.29319
WBGene00017246	F08D12.2	F08D12.2	0.265833	0.408499	1.53667
WBGene00022505	ZC21.3	idpp-15	0.194374	0.406112	2.08934
WBGene00015683	C10G8.4	C10G8.4	0.460483	0.405358	0.880287
WBGene00012007	T25B9.1	T25B9.1	0.104778	0.394247	3.76267
WBGene00000670	Y41C4A.16	col-95	0.160661	0.391082	2.4342
WBGene00002055	F37B4.2	ifc-1	0.0200084	0.390642	19.5239
WBGene00016782	C49G7.4	phat-3	0.359399	0.388008	1.0796
WBGene00011869	T20G5.7	dod-6	0.489414	0.387966	0.792714
WBGene00000677	F56B3.1	col-103	0.058461	0.386076	6.60399
WBGene00023419	F53F4.16	F53F4.16	0.491728	0.385976	0.784939
WBGene00050914	T12B5.15	T12B5.15	0.111985	0.37858	3.38063
WBGene00006707	R09B3.4	ubc-12	0.469162	0.376425	0.802334
WBGene00077701	E01A2.10	poml-3	0.227188	0.376207	1.65593
WBGene00007342	C05D12.5	C05D12.5	0.211572	0.374741	1.77122
WBGene00013319	Y57G11C.25	ccch-5	0.405326	0.367956	0.907803
WBGene00015205	B0495.6	moa-2	0.483507	0.367463	0.759996
WBGene00004999	K09F5.3	spp-14	0.370251	0.362289	0.978497
WBGene00001694	F41E6.2	grd-5	0.110755	0.357435	3.22727
WBGene00015043	B0213.14	cyp-34A8	0.168114	0.357361	2.12571
WBGene00001776	Y53F4B.31	gst-28	0.25985	0.356014	1.37008
WBGene00045276	F18E3.13	F18E3.13	0.0197325	0.349881	17.7312
WBGene00009384	F35B12.4	piit-1	0.0797202	0.347761	4.36226
WBGene00007841	C31C9.7	C31C9.7	0.075028	0.342176	4.56064
WBGene00000726	F17C11.3	col-153	0.152368	0.33694	2.21136
WBGene00013867	ZC373.2	ZC373.2	0.433603	0.333449	0.769019
WBGene00012557	Y37D8A.19	Y37D8A.19	0.439888	0.331306	0.753159
WBGene00005002	C54G6.5	spp-17	0.391492	0.33087	0.845152
WBGene00008583	F08G5.5	ugt-65	0.0867898	0.326068	3.75699
WBGene00008356	D1025.4	nspc-20	0.401976	0.32278	0.802982
WBGene00009621	F41E7.5	fipr-21	0.142858	0.32004	2.24026
WBGene00017485	F15E6.4	F15E6.4	0.0822681	0.317822	3.86324
WBGene00004986	T07C4.4	spp-1	0.26356	0.315491	1.19704
WBGene00003633	C29E6.5	nhr-43	0.274011	0.314654	1.14833
WBGene00023492	T24D3.2	T24D3.2	0.109116	0.303091	2.77769
WBGene00008841	F15A4.6	phat-8	0.337959	0.297917	0.881517
WBGene00003762	F35B12.7	nlp-24	0.0466596	0.294313	6.30767
WBGene00001912	K03A1.6	his-38	0.254303	0.293779	1.15523
WBGene00001389	F15B9.3	far-5	0.19796	0.290201	1.46595
WBGene00003096	C02A12.4	lys-7	0.225395	0.286133	1.26948
WBGene00020550	T17H7.1	idpp-1	0.0293335	0.285829	9.74411
WBGene00013986	ZK512.7	ZK512.7	0.069189	0.285129	4.12102
WBGene00020143	T01C8.2	T01C8.2	0.158923	0.283105	1.7814
WBGene00077757	E02H4.7	E02H4.7	0.0516584	0.279473	5.41002
WBGene00011870	T20G5.8	T20G5.8	0.130819	0.277887	2.12421
WBGene00009995	F53F4.13	spig-9	0.433889	0.272795	0.62872
WBGene00002011	C14B9.1	hsp-12.2	0.376104	0.269121	0.71555
WBGene00009097	F23H12.9	fipr-2	0.385954	0.268772	0.696383
WBGene00004989	T08A9.8	spp-4	0.144094	0.261999	1.81826
WBGene00017471	F14H12.3	F14H12.3	0.344861	0.260479	0.755317
WBGene00004677	F31C3.10	rrn-3.56	0.245072	0.25971	1.05973
WBGene00001693	T01B10.1	grd-4	0.0760154	0.259249	3.41048
WBGene00194674	F23D12.11	F23D12.11	0.151259	0.258329	1.70785
WBGene00011244	R11D1.3	R11D1.3	0.339671	0.257276	0.757427
WBGene00009096	F23H12.8	fipr-1	0.124109	0.25496	2.05433
WBGene00009237	F28H7.3	F28H7.3	0.174613	0.250758	1.43608
WBGene00009638	F42F12.7	nspc-14	0.219195	0.245585	1.12039
WBGene00017613	F20A1.1	spig-1	0.473857	0.245181	0.517415
WBGene00009640	F42F12.9	nspc-10	0.295554	0.242844	0.821657
WBGene00019563	K09C6.9	K09C6.9	0.35708	0.237474	0.665045
WBGene00011979	T24B8.5	sysm-1	0.11791	0.224022	1.89994
WBGene00017567	F18E3.11	F18E3.11	0.0690408	0.217494	3.15023
WBGene00016362	C33G8.4	spig-10	0.40133	0.212856	0.530377
WBGene00015759	C14C6.5	C14C6.5	0.094611	0.203491	2.15082
WBGene00008390	D1086.3	D1086.3	0.0447686	0.203084	4.53631
WBGene00001703	T01B10.2	grd-14	0.00329462	0.198072	60.1198
WBGene00044554	F41E6.15	F41E6.15	0.0703454	0.194841	2.76977
WBGene00011753	T13F3.6	T13F3.6	0.0352293	0.192629	5.46786
WBGene00019917	R07C3.1	clec-43	0.182772	0.188676	1.0323
WBGene00016658	C45B2.1	C45B2.1	0.11797	0.171136	1.45067
WBGene00008495	F01D5.5	F01D5.5	0.167525	0.170069	1.01518
WBGene00012123	T28D6.3	T28D6.3	0	0.163702	#DIV/0!
WBGene00001702	W05E7.3	grd-13	0	0.151095	#DIV/0!
WBGene00000256	Y73B6BL.34	bli-6	0.0560294	0.146852	2.62099
WBGene00016361	C33G8.3	drd-10	0.0469231	0.145815	3.10753
WBGene00010515	K02E11.6	K02E11.6	0.109884	0.14244	1.29627
WBGene00021731	Y49G5A.1	Y49G5A.1	0	0.129115	#DIV/0!
WBGene00007517	C11E4.2	gpx-3	0.053034	0.11544	2.17671
WBGene00021136	W10G11.3	W10G11.3	0.0914244	0.106406	1.16387
WBGene00003664	C27C7.3	nhr-74	0.00887477	0.0964673	10.8698
WBGene00017501	F15E11.15	pud-3	0.00692687	0.0147844	2.13436
